# Loss of premature stop codon in the *Wall-Associated Kinase 91* (*OsWAK91*) gene confers sheath blight disease resistance in rice

**DOI:** 10.1101/625509

**Authors:** Noor Al-Bader, Austin Meier, Matthew Geniza, Yamid Sanabria Gongora, James Oard, Pankaj Jaiswal

## Abstract

The genetic arms race between pathogen and host plant is a tug of war that has been ongoing for millennia. The “battles” are those of disruption, restoration of signaling and information transmission on a subcellular level. One such battle occurs between rice an important crop that feeds 50% of the world population and the sheath blight disease (SB) caused by the fungus *Rhizoctonia solani*. It results in 10□30% global yield loss annually and can reach 50% under severe outbreak. Many Receptor□like kinases (RLKs) are recruited as soldiers in these battles. Wall Associated Receptor Kinases (WAKs) a subfamily of receptor-like kinases have been shown to play a role in fungal defense. Here we show that rice gene *OsWAK91*, present in the major SB resistance QTL region on Chromosome□9 is a key component in defense against rice sheath blight. An SNP mutation C/T separates susceptible variety, Cocodrie (CCDR) from the resistant line MCR010277 (MCR). The resistant allele C results in the stop codon loss that results in 68 amino acids longer C□terminus carrying longer protein kinase domain and phosphorylation sites. Our genotype and phenotype analysis of the top 20 individuals of the double haploid SB population shows a strong correlation with the SNP. The susceptible allele appears as a recent introduction found in the japonica subspecies reference genome and a majority of the tropical and temperate japonica lines sequenced by the 3000 rice genome project. Multiple US commercial varieties with japonica background carry the susceptible allele and are known for SB susceptibility. This discovery opens the possibility of introducing resistance alleles into high yielding commercial varieties to reduce yield losses incurred by the disease.
