## Supplementary Data file 1 for "Loss of premature stop codon in the *Wall-Associated Kinase 91* (*OsWAK91*) gene confers sheath blight disease resistance in rice"

### Sheet: Sheet2
Supplementary Data File: The genotuype and phenotype results of the top 10 resistant and tope 10 susceptible individuals of the SB2 double haploid population and the two parents, resistant MCR and the susceptible CCDR rice lines. Leaf sheath blight disease response phenotype was evaluated for sheath blight response on a scale of 0-9, where 0 = no disease and 9 = dead plant.
Chromosome	SB2 POPULATION-->		MCR	SB2-03	SB2-109	SB2-134	SB2-158	SB2-161	SB2-174	SB2-259	SB2-206	SB2-225	SB2-272	CCDR	SB2-99	SB2-13	SB2-48	SB2-88	SB2-126	SB2-144	SB2-203	SB2-255	SB2-276	SB2-314
	MSU Gene ID	IRGSP Gene ID
	Phenotype Scores -->		3.5	4.7	5.5	5.5	5	5.7	4.5	5.7	6	6	6	7.5	7.5	7.5	8	8	8	8	7.5	8	8	7.5
Chr-1	LOC_Os01g13300	Os01g0234100	C	A	C	C	A	C	C	A	C	C	C	A	C	A	C	A	C	A	C	A	A	A
	LOC_Os01g52330	Os01g0721300	A	G	G	A	A	G	A	G	G	A	A	G	G	G	A	A	A	A	A	G	G	A
	LOC_Os01g52880	Os01g0729400	A	G	G	A	A	G	A	G	G	A	A	G	G	G	A	A	A	A	A	G	G	A
	LOC_Os01g53420	Os01g0735900	C	T	T	C	C	T	C	T	T	C	C	T	T	T	C	C	C	C	C	T	T	C
	LOC_Os01g54350	Os01g0747400	G	A	G	G	G	A	G	A	A	G	G	A	A	A	G	G	G	G	G	A	A	G
	LOC_Os01g54515	Os01g0748950	G	A	G	G	G	A	G	A	A	G	G	A	A	A	G	G	G	G	G	A	A	G
	LOC_Os01g55050	Os01g0754500	C	A	C	C	C	A	C	A	A	C	C	A	A	A	C	C	C	C	C	A	A	C
	LOC_Os01g56040	Os01g0765900	A	C	A	A	A	C	A	C	C	A	A	C	C	C	A	A	A	A	A	C	C	A
	LOC_Os01g57230	Os01g0780600	G	T	G	G	G	T	G	T	T	G	G	T	T	T	G	G	G	G	G	T	T	G
	LOC_Os01g57900	Os01g0788900	A	G	A	A	A	G	A	G	G	A	A	G	G	G	A	A	A	A	A	G	G	A
Chr-2	LOC_Os02g02650	Os02g0118700	G	T	T	G	T	G	T	G	T	G	G	T	G	T	T	T	G	G	G	G	T	G
	LOC_Os02g09820	Os02g0191500	G	A	G	G	A	G	G	G	A	G	G	A	A	A	G	A	G	G	G	A	A	G
	LOC_Os02g10120	Os02g0194700	G	T	G	G	T	G	G	G	T	G	G	T	T	T	G	T	G	G	G	T	T	G
	LOC_Os02g10900	Os02g0203500	A	G	A	A	G	A	A	A	G	G	A	G	G	G	A	G	A	A	A	G	G	A
	LOC_Os02g11820	Os02g0208900	A	T	A	T	T	A	A	A	T	T	A	T	T	T	A	T	A	A	A	T	T	A
	LOC_Os02g34490	Os02g0549900	C	C	G	C	G	C	C	G	G	C	C	G	G	G	C	G	G	G	G	G	G	G
	LOC_Os02g34850	Os02g0554000	A	A	T	A	T	A	A	T	T	A	A	T	T	T	A	T	T	T	T	T	T	T
	LOC_Os02g35210	Os02g0558400	A	A	G	A	G	A	A	G	G	A	A	G	G	G	A	G	G	G	G	G	G	G
	LOC_Os02g39590	Os02g0608801	A	A	T	A	T	A	T	T	T	A	A	T	T	T	A	A	T	T	T	T	T	T
	LOC_Os02g42412	Os02g0636400	T	G	G	T	G	T	T	G	T	T	T	G	G	G	T	T	G	G	G	G	G	G
	LOC_Os02g43460	Os02g0650800	G	C	C	G	C	G	C	C	G	G	C	C	C	C	C	G	C	C	C	C	C	C
	LOC_Os02g44730	Os02g0667500	A	T	T	A	A	A	T	T	A	T	T	T	T	T	T	A	T	T	T	T	T	T
	LOC_Os02g45160	Os02g0673100	G	A	A	G	G	G	A	A	G	A	A	A	A	A	A	G	A	A	A	A	A	A
	LOC_Os02g45980	Os02g0684900	T	C	C	T	T	T	C	C	T	C	C	C	C	C	C	T	C	C	C	C	C	C
	LOC_Os02g48210	Os02g0712700	C	T	T	C	C	C	T	T	C	T	T	T	T	T	T	C	T	T	T	T	T	T
	LOC_Os02g49986	Os02g0732600	C	A	A	C	C	C	A	A	C	A	A	A	A	A	C	C	A	A	A	A	A	A
	LOC_Os02g51900	Os02g0755500	C	G	G	C	C	C	G	C	C	G	G	G	G	G	C	C	G	G	G	G	G	G
	LOC_Os02g52060	Os02g0757400	A	G	G	A	A	A	G	A	A	G	G	G	G	G	A	A	G	G	G	G	G	G
	LOC_Os02g53970	Os02g0780200	C	T	T	T	C	C	T	C	C	C	T	T	T	T	C	C	T	T	T	T	T	T
	LOC_Os02g54330	N/A	G	C	C	C	G	G	C	G	G	G	C	C	C	C	G	G	C	C	C	C	C	C
	LOC_Os02g54500	Os02g0786000	G	A	A	A	G	G	A	G	G	G	A	A	A	A	G	G	A	A	A	A	A	A
	LOC_Os02g55180	Os02g0795000	T	C	C	C	T	T	C	T	T	T	C	C	C	C	T	T	C	C	C	C	C	C
	LOC_Os02g56380	Os02g0807900	A	C	C	C	A	A	C	A	A	A	C	C	C	C	A	A	A	C	A	C	C	A
	LOC_Os02g56480	Os02g0809100	C	T	T	T	C	C	T	C	C	C	T	T	T	T	C	C	C	T	C	T	T	C
	LOC_Os02g57960	Os02g0826000	A	G	G	G	A	A	G	A	A	A	G	G	G	G	H	A	A	G	A	G	G	A
	LOC_Os02g58540	Os02g0832150	A	G	G	G	A	A	G	A	A	A	G	G	A	A	H	A	A	G	A	G	G	A
Chr-3	LOC_Os03g30130	Os03g0415200	T	T	C	C	C	T	T	T	T	T	C	C	C	C	C	C	T	C	T	C	C	T
	LOC_Os03g37720	Os03g0573500	G	G	A	A	A	G	G	G	G	G	A	A	A	A	A	A	G	A	G	A	A	G
	LOC_Os03g39150	Os03g0588400	C	C	A	A	A	C	C	C	C	C	A	A	A	A	A	A	C	A	C	A	A	C
	LOC_Os03g40250	Os03g0599400	T	T	C	C	C	T	T	T	T	T	C	C	C	C	C	C	T	C	T	C	C	T
	LOC_Os03g43684	N/A	C	C	T	T	T	C	C	C	C	C	T	T	T	T	T	T	C	T	C	T	T	T
	LOC_Os03g53220	Os03g0743800	T	A	A	A	A	T	T	T	A	T	T	A	T	A	A	A	T	T	T	T	A	A
	LOC_Os03g56400	Os03g0775400	C	T	T	T	T	C	C	C	T	C	C	T	C	T	T	T	C	C	C	C	T	T
	LOC_Os03g57160	Os03g0785300	T	C	C	C	C	T	T	T	C	T	T	C	T	C	C	C	T	T	T	T	C	C
	LOC_Os03g58390	Os03g0798200	G	A	A	A	A	G	G	G	A	G	G	A	G	A	A	A	G	G	G	G	A	A
	LOC_Os03g63110	Os03g0848400	G	A	A	A	A	G	A	G	A	G	A	A	G	A	A	A	G	G	G	G	A	A
Chr-4	LOC_Os04g05030	Os04g0136900	A	G	A	A	A	G	A	A	A	G	A	G	G	G	A	A	G	A	G	A	G	A
	LOC_Os04g10460	Os04g0183500	G	C	G	G	G	G	G	G	G	C	G	C	C	C	C	G	C	G	C	G	C	G
	LOC_Os04g11640	Os04g0193200	G	A	G	G	G	G	G	G	G	A	G	A	A	A	A	G	A	G	A	G	A	G
	LOC_Os04g11970	Os04g0196200	A	G	A	A	A	A	A	A	A	G	A	G	G	G	G	A	G	A	G	A	G	A
	LOC_Os04g15650	Os04g0227000	T	G	T	T	T	T	T	T	T	G	T	G	G	G	G	T	G	T	G	T	G	T
	LOC_Os04g20680	Os04g0275100	G	A	G	G	G	G	G	G	G	A	G	A	A	A	A	G	A	G	A	G	A	G
	LOC_Os04g21890	N/A	C	A	C	C	C	C	C	C	C	A	C	A	A	A	A	C	A	C	A	C	A	C
	LOC_Os04g23620	N/A	C	A	C	C	C	C	C	C	C	A	C	A	A	A	A	C	A	C	A	C	A	C
	LOC_Os04g23890	Os04g0304200	C	T	C	C	C	C	C	C	C	T	C	T	T	T	T	C	T	C	T	C	T	C
	LOC_Os04g55760	Os04g0651500	A	G	G	G	G	A	G	A	A	G	A	G	G	G	G	A	G	G	G	A	G	A
	LOC_Os04g56250	Os04g0657600	A	G	G	G	G	A	G	A	A	G	A	G	G	G	G	A	A	G	A	A	G	A
	LOC_Os04g57670	Os04g0672700	T	C	C	C	C	T	C	T	T	T	T	C	C	C	C	T	T	C	T	T	C	T
	LOC_Os04g58720	Os04g0683800	G	A	A	A	A	G	A	G	G	G	G	A	A	A	A	G	G	A	G	G	A	G
	LOC_Os04g58820	Os04g0685000	A	G	G	G	G	A	G	A	A	A	A	G	G	G	G	A	A	G	A	A	G	A
	LOC_Os04g58910	Os04g0685900	C	T	T	T	T	C	T	C	C	C	C	T	T	T	T	C	C	T	C	C	T	C
	LOC_Os04g59060	Os04g0687300	G	T	T	T	T	G	T	G	G	G	G	T	T	T	T	G	G	T	G	G	T	G
	LOC_Os04g59540	Os04g0691900	G	C	C	C	C	G	C	G	G	G	G	C	C	C	C	G	G	C	G	G	C	G
Chr-5	LOC_Os05g37040	Os05g0442100	G	G	A	G	G	G	A	G	A	G	A	A	G	A	A	G	G	G	G	G	A	G
	LOC_Os05g39760	N/A	A	A	G	A	A	A	G	A	G	A	G	G	A	G	G	A	A	A	A	A	G	A
	LOC_Os05g40790	Os05g0486300	G	G	A	G	G	G	A	G	A	G	A	A	G	A	A	G	G	G	G	G	A	A
	LOC_Os05g41130	Os05g0490300	A	A	C	A	A	A	C	A	C	A	C	C	A	C	C	A	A	A	A	A	C	C
	LOC_Os05g41290	Os05g0492200	G	G	T	G	G	G	T	G	T	G	T	T	G	T	T	G	G	G	G	G	T	T
	LOC_Os05g50660	Os05g0583500	G	A	A	G	G	G	G	A	G	G	A	A	A	A	A	A	G	G	G	G	A	A
Chr-6	LOC_Os06g13040	Os06g0237400	A	A	C	C	A	A	A	A	C	A	C	C	C	C	A	C	C	C	C	C	C	C
	LOC_Os06g15170	Os06g0262800	T	T	T	T	T	T	T	T	T	T	T	T	T	T	T	T	T	T	T	T	T	T
	LOC_Os06g19110	Os06g0295000	T	T	T	T	T	T	T	T	T	T	T	T	T	T	T	T	T	T	T	T	T	T
	LOC_Os06g22020	Os06g0325900	G	G	G	A	G	G	G	G	A	G	A	A	A	A	G	A	A	G	A	G	A	A
	LOC_Os06g22460	Os06g0330100	C	C	C	T	C	C	C	C	T	C	T	T	T	T	C	T	T	C	T	C	T	T
	LOC_Os06g23530	Os06g0343100	C	C	C	A	C	C	C	C	A	C	A	A	A	A	C	A	A	C	A	C	A	A
	LOC_Os06g28124	Os06g0475400	C	C	C	T	C	C	C	C	T	C	T	T	T	T	C	T	T	C	T	C	T	T
	LOC_Os06g28670	Os06g0481400	T	T	T	G	T	T	T	T	G	T	G	G	G	G	T	G	G	T	G	T	G	G
	LOC_Os06g29700	Os06g0492800	G	G	G	A	G	G	G	G	A	G	A	A	A	A	G	A	A	G	A	G	A	A
	LOC_Os06g29844	Os06g0494400	G	G	G	T	G	G	G	G	T	G	T	T	T	T	G	T	T	G	T	G	T	T
	LOC_Os06g31070	Os06g0507200	A	A	A	T	A	A	A	T	T	A	T	T	T	T	A	T	T	A	T	A	T	T
	LOC_Os06g32350	N/A	C	C	C	A	C	C	C	A	A	C	A	A	A	A	C	A	A	C	A	C	A	A
	LOC_Os06g35850	Os06g0551800	C	C	C	G	C	G	C	G	G	C	G	G	G	G	C	G	C	C	C	C	G	G
	LOC_Os06g37500	Os06g0572300	T	T	T	C	T	C	T	C	C	T	C	C	C	C	T	C	T	T	T	T	C	C
	LOC_Os06g44820	Os06g0658600	A	A	A	G	A	G	A	G	A	A	G	G	G	G	A	G	A	A	A	A	G	G
Chr-8	LOC_Os08g10560	Os08g0206500	T	T	T	T	T	T	A	T	T	T	T	A	T	A	A	T	T	T	T	A	A	A
	LOC_Os08g12800	Os08g0224500	C	C	C	C	C	C	T	C	C	C	C	T	C	T	T	C	C	C	C	T	T	T
	LOC_Os08g13870	Os08g0236400	G	G	G	G	G	G	C	G	G	G	G	C	G	C	C	G	G	G	G	C	C	C
	LOC_Os08g19694	Os08g0293300	C	C	C	C	C	C	A	C	C	C	C	A	C	A	A	C	A	C	A	A	A	A
	LOC_Os08g20020	Os08g0296900	T	T	T	T	T	T	C	T	T	T	T	C	T	C	C	T	C	T	C	C	C	C
	LOC_Os08g30850	Os08g0399300	A	A	A	A	A	A	G	A	A	G	A	G	A	G	G	A	G	A	G	G	G	G
	LOC_Os08g30910	Os08g0400200	C	C	C	C	C	C	T	C	C	T	C	T	C	T	T	C	T	C	T	T	T	T
	LOC_Os08g35310	Os08g0454500	A	A	C	A	A	A	C	A	C	C	A	C	A	C	C	A	C	A	C	C	C	A
	LOC_Os08g36320	Os08g0465800	C	C	T	C	C	C	T	T	T	T	C	T	C	T	T	C	T	C	T	T	T	C
	LOC_Os08g36760	Os08g0471800	C	C	A	C	C	C	A	A	A	A	C	A	C	A	A	C	A	C	A	A	A	C
	LOC_Os08g42930	Os08g0542200	G	G	A	A	A	G	G	A	A	A	A	A	G	A	A	G	G	G	G	G	A	G
Chr-9	LOC_Os09g16540	Os09g0334800	G	A	A	A	A	G	A	A	A	A	A	A	G	A	A	A	A	G	A	G	A	G
	LOC_Os09g17600	Os09g0344800	A	G	G	G	G	A	G	G	G	G	G	G	A	G	G	G	G	A	G	A	G	A
	LOC_Os09g17630	Os09g0345300	C	T	T	T	T	C	T	T	T	T	T	T	C	T	T	T	T	C	T	C	T	C
	LOC_Os09g25620	Os09g0424300	G	A	A	A	G	G	A	G	G	A	A	A	A	A	A	A	G	A	G	A	A	G
	LOC_Os09g25890	Os09g0427800	A	T	T	T	A	A	T	A	A	T	T	T	T	T	T	T	A	T	A	T	T	A
	LOC_Os09g26300	Os09g0432900	G	A	A	A	G	G	A	G	G	A	A	A	A	A	A	A	G	A	G	A	A	A
	LOC_Os09g27570	Os09g0448100	G	A	A	A	G	G	G	G	G	A	A	A	A	A	A	A	G	A	G	A	G	G
	LOC_Os09g32020	Os09g0493500	T	T	C	T	T	T	C	T	T	T	T	C	C	C	C	C	C	C	C	C	C	C
	LOC_Os09g32860	N/A	T	T	T	T	T	T	T	T	T	T	T	C	C	C	C	C	C	C	C	C	C	C
	LOC_Os09g33710	Os09g0511900	G	G	G	G	G	G	G	G	G	G	G	T	G	T	T	T	T	T	T	T	T	T
	LOC_Os09g34180	Os09g0517600	G	G	G	G	G	G	G	G	G	G	G	T	G	T	T	T	T	T	T	T	T	T
	LOC_Os09g36900	Os09g0540600	T	T	T	T	T	T	T	T	T	T	T	C	T	C	C	C	C	C	C	C	C	C
	LOC_Os09g37230	Os09g0544300	G	G	G	G	G	G	G	G	G	G	G	A	G	A	A	A	A	A	A	A	A	A
	LOC_Os09g37590	N/A	C	C	C	C	C	C	C	C	C	C	C	T	C	T	T	T	T	T	T	T	T	T
	LOC_Os09g37800	Os09g0550600	C	C	C	C	C	C	C	C	C	C	C	T	C	T	T	T	T	T	T	T	T	T
	LOC_Os09g37880	Os09g0551400	C	C	C	C	C	C	C	C	C	C	C	G	C	G	G	G	G	G	G	G	G	G
	LOC_Os09g38700	Os09g0559900	T	T	T	T	T	T	T	T	T	T	T	C	T	C	C	C	C	C	C	C	C	C
	LOC_Os09g38710	Os09g0560000	A	A	A	A	A	A	A	A	A	A	A	G	A	G	G	G	G	G	G	G	G	G
	LOC_Os09g38850	Os09g0561600	C	C	C	C	C	C	C	C	C	C	C	T	C	T	T	T	T	T	T	T	T	T
	LOC_Os09g38970	Os09g0563250	A	A	A	A	A	A	A	A	A	A	A	T	A	T	T	T	T	T	T	T	T	T
	LOC_Os09g39620	Os09g0569800	A	A	A	A	A	A	A	A	A	A	A	G	A	G	G	G	G	G	G	G	G	A
Chr-11	LOC_Os11g13650	N/A	T	T	T	T	T	T	T	T	T	G	T	G	G	G	T	T	T	T	T	T	G	T
	LOC_Os11g19700	Os11g0302500	A	C	A	A	A	A	A	A	A	C	A	C	C	C	A	A	A	A	A	A	C	A
	LOC_Os11g24060	Os11g0427700	C	T	C	C	C	C	C	C	C	T	C	T	T	T	C	C	C	C	C	C	T	C
	LOC_Os11g24180	Os11g0430000	T	A	T	T	T	T	T	T	T	A	T	A	A	A	T	T	T	T	T	T	A	T
	LOC_Os11g24770	N/A	A	T	A	A	A	A	A	A	A	T	A	T	T	T	A	A	A	A	A	A	T	A
	LOC_Os11g28950	Os11g0479100	C	T	C	C	C	C	C	C	C	T	C	T	T	T	C	C	C	C	C	C	T	C
chr-12	LOC_Os12g03554	Os12g0129550	T	T	T	C	T	T	T	T	C	T	T	C	C	C	C	C	C	T	C	T	C	T
	LOC_Os12g04660	Os12g0140700	C	C	C	G	C	C	C	C	G	C	C	G	G	G	G	G	G	C	G	C	G	C
	LOC_Os12g06740	Os12g0164300	G	G	G	A	A	G	G	G	A	G	G	A	A	A	A	A	A	A	A	G	A	G
	LOC_Os12g06980	Os12g0167700	T	T	T	G	T	T	T	T	G	T	T	G	G	G	G	G	G	G	G	T	G	G
	LOC_Os12g07800	Os12g0177800	C	C	C	T	C	C	C	T	T	T	C	T	T	T	T	T	T	T	C	C	T	T
	LOC_Os12g07950	Os12g0179800	T	T	T	C	T	T	T	C	C	C	T	C	C	C	C	C	C	C	C	T	C	C
	LOC_Os12g09000	Os12g0192500	C	C	C	C	C	C	C	T	T	T	C	T	T	T	T	T	T	T	T	C	T	T
	LOC_Os12g09710	Os12g0198900	A	A	A	A	A	A	A	T	A	T	A	T	T	T	T	T	T	T	T	T	T	T
	LOC_Os12g10180	N/A	G	G	G	G	G	G	G	T	G	T	G	T	T	T	T	T	T	T	T	T	T	T
	LOC_Os12g10330	Os12g0204600	G	G	G	G	G	G	G	A	G	A	G	A	A	A	A	A	A	A	A	A	A	A
	LOC_Os12g10410	Os12g0205500	C	C	C	C	C	C	C	G	C	G	C	G	G	G	G	G	G	G	G	G	G	G
	LOC_Os12g13100	Os12g0233100	T	T	T	T	T	T	T	C	T	C	T	C	C	C	C	C	C	C	C	C	C	C
	LOC_Os12g15460	Os12g0256900	G	G	G	G	G	G	G	A	G	A	G	A	A	A	A	A	A	A	A	A	A	A
