## Supplementary Data file 2 for "Loss of premature stop codon in the *Wall-Associated Kinase 91* (*OsWAK91*) gene confers sheath blight disease resistance in rice"

### Sheet: VEP_WAK91_gramene
Supplementary Data File 2: Known OsWAK91 SNPs extracted from the Gramene Database
Variant ID	vf	Location	Chr: bp	vf_allele	Alleles	Class	Source	Evidence	Clin. Sig.	Conseq. Type	AA	AA coord	AA coord	sift_sort	sift_class	SIFT	Transcript
vcZ2FJQAM	21311945	9:22315774	9:22315774-22315791	CCACCG	CCACCGGCTATGGCGATG/CCACAGGCTATGGCGATG/CCACCAGCTATGGCGATG/CCACCG/CCACCGGCAATGGCGATG/CCACCGGCGATGGCGATG/CCACCGGCTATGGCCATG/CCACCGGCTATGGCG/CCGCCGGCTATGGCGATG/CCTCAAGCAATGGCCATG/CCTCCGGCTATGGCGATG/CTGGCGATG	indel	EVA			start lost~5 prime UTR variant					-		Os09t0561600-01
rs21261473	21312045	9:22316748	9:22316748	A	C/A	SNP	EVA			stop gained	C/*	322	322		-		Os09t0561600-01
vcZ2FJQG6	21312150	9:22317724	9:22317724	A	C/A	SNP	EVA			stop gained	S/*	479	479		-		Os09t0561600-01
vcZ2FJQHN	21312203	9:22318006	9:22318006	A	C/A	SNP	EVA			stop gained	S/*	573	573		-		Os09t0561600-01
vcZ2FJQJ7	21312260	9:22318449	9:22318449	C	T/C	SNP	EVA			stop lost	*/Q	721	721		-		Os09t0561600-01
10922318466	21312261	9:22318466	9:22318466	T	C/T	SNP	EVA			3 prime UTR variant					-		Os09t0561600-01
vcZ2FJQJ9	21312262	9:22318480	9:22318480	C	T/C	SNP	EVA			3 prime UTR variant					-		Os09t0561600-01
vcZ2FJQJA	21312263	9:22318489	9:22318489	T	A/T	SNP	EVA			3 prime UTR variant					-		Os09t0561600-01
vcZ2FJQJB	21312264	9:22318498	9:22318498-22318499	AGGTGCTG	AG/AGGTGCTG	indel	EVA			3 prime UTR variant					-		Os09t0561600-01
vcZ2FJQJC	21312265	9:22318507	9:22318507	G	T/G	SNP	EVA			3 prime UTR variant					-		Os09t0561600-01
vcZ2FJQJD	21312266	9:22318514	9:22318514	C	A/C	SNP	EVA			3 prime UTR variant					-		Os09t0561600-01
vcZ2FJQJE	21312267	9:22318523	9:22318523	T	C/T	SNP	EVA			3 prime UTR variant					-		Os09t0561600-01
vcZ2FJQJF	21312268	9:22318525	9:22318525	A	G/A	SNP	EVA			3 prime UTR variant					-		Os09t0561600-01
vcZ2FJQJG	21312269	9:22318527	9:22318527	A	G/A	SNP	EVA			3 prime UTR variant					-		Os09t0561600-01
10922318541	21312270	9:22318541	9:22318541	A	C/A	SNP	EVA			3 prime UTR variant					-		Os09t0561600-01
10922318543	21312271	9:22318543	9:22318543	A	G/A	SNP	EVA			3 prime UTR variant					-		Os09t0561600-01
vcZ2FJQJJ	21312272	9:22318565	9:22318565	G	T/G	SNP	EVA			3 prime UTR variant					-		Os09t0561600-01
vcZ2FJQJK	21312273	9:22318571	9:22318571	C	T/C	SNP	EVA			3 prime UTR variant					-		Os09t0561600-01
vcZ2FJQJL	21312274	9:22318573	9:22318573	T	C/T	SNP	EVA			3 prime UTR variant					-		Os09t0561600-01
vcZ2FJQJM	21312275	9:22318598	9:22318598	C	T/C	SNP	EVA			3 prime UTR variant					-		Os09t0561600-01
vcZ2FJQJN	21312276	9:22318614	9:22318614	C	T/C	SNP	EVA			3 prime UTR variant					-		Os09t0561600-01
vcZ2FJQJO	21312277	9:22318619	9:22318619	T	A/T	SNP	EVA			3 prime UTR variant					-		Os09t0561600-01
vcZ2FJQJP	21312278	9:22318644	9:22318644	C	T/C	SNP	EVA			3 prime UTR variant					-		Os09t0561600-01
vcZ2FJQJQ	21312279	9:22318645	9:22318645	G	T/G	SNP	EVA			3 prime UTR variant					-		Os09t0561600-01
vcZ2FJQJR	21312280	9:22318659	9:22318659	A	G/A	SNP	EVA			3 prime UTR variant					-		Os09t0561600-01
vcZ2FJQJS	21312281	9:22318660	9:22318660	G	T/G	SNP	EVA			3 prime UTR variant					-		Os09t0561600-01
vcZ2FJQJT	21312282	9:22318670	9:22318670	T	A/T	SNP	EVA			3 prime UTR variant					-		Os09t0561600-01
vcZ2FJQJU	21312283	9:22318682	9:22318682	A	G/A	SNP	EVA			3 prime UTR variant					-		Os09t0561600-01
vcZ2FJQJV	21312284	9:22318697	9:22318697	C	G/C	SNP	EVA			3 prime UTR variant					-		Os09t0561600-01
vcZ2FJQJW	21312285	9:22318698	9:22318698-22318701	CA	CATA/CA	indel	EVA			3 prime UTR variant					-		Os09t0561600-01
vcZ2FJQJX	21312286	9:22318703	9:22318703	A	G/A	SNP	EVA			3 prime UTR variant					-		Os09t0561600-01
vcZ2FJQJY	21312287	9:22318713	9:22318713	C	A/C	SNP	EVA			3 prime UTR variant					-		Os09t0561600-01
vcZ2FJQJZ	21312288	9:22318722	9:22318722	C	G/C	SNP	EVA			3 prime UTR variant					-		Os09t0561600-01
vcZ2FJQK0	21312289	9:22318726	9:22318726	C	A/C	SNP	EVA			3 prime UTR variant					-		Os09t0561600-01
vcZ2FJQK1	21312290	9:22318734	9:22318734	G	C/G	SNP	EVA			3 prime UTR variant					-		Os09t0561600-01
vcZ2FJQK2	21312291	9:22318742	9:22318742	C	T/C	SNP	EVA			3 prime UTR variant					-		Os09t0561600-01
vcZ2FJQK3	21312292	9:22318744	9:22318744-22318748	GT	GTTCT/GT/GTTGT	indel	EVA			3 prime UTR variant					-		Os09t0561600-01
vcZ2FJQK4	21312293	9:22318747	9:22318747	G	C/G	SNP	EVA			3 prime UTR variant					-		Os09t0561600-01
vcZ2FJQK5	21312294	9:22318750	9:22318750	A	C/A	SNP	EVA			3 prime UTR variant					-		Os09t0561600-01
vcZ2FJQAN	21311946	9:22315776	9:22315776	G	A/G/T	SNP	EVA			5 prime UTR variant					-		Os09t0561600-01
vcZ2FJQAO	21311947	9:22315778	9:22315778	A	C/A	SNP	EVA			5 prime UTR variant					-		Os09t0561600-01
vcZ2FJQAP	21311948	9:22315779	9:22315779	A	G/A	SNP	EVA			5 prime UTR variant					-		Os09t0561600-01
vcZ2FJQAQ	21311949	9:22315782	9:22315782	A	T/A/G	SNP	EVA			5 prime UTR variant					-		Os09t0561600-01
vcZ2FJQK6	21312295	9:22318759	9:22318759	T	A/T	SNP	EVA			downstream gene variant					-		Os09t0561600-01
vcZ2FJQK7	21312296	9:22318768	9:22318768-22318769	CCTAC	CC/CCTAC	indel	EVA			downstream gene variant					-		Os09t0561600-01
vcZ2FJQK8	21312297	9:22318774	9:22318774	A	G/A	SNP	EVA			downstream gene variant					-		Os09t0561600-01
vcZ2FJQK9	21312298	9:22318775	9:22318775	T	G/T	SNP	EVA			downstream gene variant					-		Os09t0561600-01
vcZ2FJQKA	21312299	9:22318776	9:22318776	A	T/A	SNP	EVA			downstream gene variant					-		Os09t0561600-01
vcZ2FJQKB	21312300	9:22318833	9:22318833	T	A/T	SNP	EVA			downstream gene variant					-		Os09t0561600-01
vcZ2FJQKC	21312301	9:22318834	9:22318834	T	G/T	SNP	EVA			downstream gene variant					-		Os09t0561600-01
vcZ2FJQKD	21312302	9:22318840	9:22318840	T	A/T	SNP	EVA			downstream gene variant					-		Os09t0561600-01
vcZ2FJQKE	21312303	9:22318847	9:22318847	C	A/C	SNP	EVA			downstream gene variant					-		Os09t0561600-01
vcZ2FJQKF	21312304	9:22318859	9:22318859	G	C/G	SNP	EVA			downstream gene variant					-		Os09t0561600-01
vcZ2FJQKG	21312305	9:22318861	9:22318861-22318862	TG	TT/TG/TGT	indel	EVA			downstream gene variant					-		Os09t0561600-01
10922318862	21312306	9:22318862	9:22318862	G	T/G	SNP	EVA			downstream gene variant					-		Os09t0561600-01
10922318873	21312307	9:22318873	9:22318873	T	C/T	SNP	EVA			downstream gene variant					-		Os09t0561600-01
vcZ2FJQKJ	21312308	9:22318881	9:22318881-22318883	TA	TAA/TA	indel	EVA			downstream gene variant					-		Os09t0561600-01
vcZ2FJQKK	21312309	9:22318896	9:22318896	G	C/G	SNP	EVA			downstream gene variant					-		Os09t0561600-01
vcZ2FJQKL	21312310	9:22318900	9:22318900	C	T/C	SNP	EVA			downstream gene variant					-		Os09t0561600-01
vcZ2FJQKM	21312311	9:22318909	9:22318909	T	A/T	SNP	EVA			downstream gene variant					-		Os09t0561600-01
vcZ2FJQKN	21312312	9:22318910	9:22318910	T	C/T	SNP	EVA			downstream gene variant					-		Os09t0561600-01
vcZ2FJQKO	21312313	9:22318927	9:22318927	T	G/T	SNP	EVA			downstream gene variant					-		Os09t0561600-01
vcZ2FJQKP	21312314	9:22318931	9:22318931	T	G/T	SNP	EVA			downstream gene variant					-		Os09t0561600-01
vcZ2FJQKQ	21312315	9:22318932	9:22318932	T	A/T	SNP	EVA			downstream gene variant					-		Os09t0561600-01
vcZ2FJQKR	21312316	9:22318943	9:22318943-22318944	AGC	AC/AGC	indel	EVA			downstream gene variant					-		Os09t0561600-01
10922318949	21312317	9:22318949	9:22318949	C	G/C	SNP	EVA			downstream gene variant					-		Os09t0561600-01
vcZ2FJQKT	21312318	9:22318952	9:22318952	T	C/T	SNP	EVA			downstream gene variant					-		Os09t0561600-01
rs21260182	21312046	9:22316750	9:22316750-22316752	GA	GGC/GA	indel	EVA			frameshift variant	RR/RX	323	323-324		-		Os09t0561600-01
rs21260282	21312053	9:22316847	9:22316847-22316849	GT	GCC/GT	indel	EVA			frameshift variant	TP/TX	355	355-356		-		Os09t0561600-01
vcZ2FJQCX	21312029	9:22316522	9:22316522-22316523	ACAGC	AC/ACAGC	indel	EVA			inframe insertion	N/NS	247	247		-		Os09t0561600-01
vcZ2FJQCZ	21312031	9:22316536	9:22316536-22316537	TCCGC	TC/GC/TCCGC	indel	EVA			inframe insertion	S/SA	252	252		-		Os09t0561600-01
vcZ2FJQDP	21312061	9:22316971	9:22316971	C	T/C	SNP	EVA			intron variant					-		Os09t0561600-01
vcZ2FJQDQ	21312062	9:22316990	9:22316990	T	G/T	SNP	EVA			intron variant					-		Os09t0561600-01
vcZ2FJQDR	21312063	9:22316992	9:22316992	G	A/G	SNP	EVA			intron variant					-		Os09t0561600-01
vcZ2FJQDS	21312064	9:22317035	9:22317035	G	T/G	SNP	EVA			intron variant					-		Os09t0561600-01
vcZ2FJQDT	21312065	9:22317068	9:22317068	A	G/A	SNP	EVA			intron variant					-		Os09t0561600-01
vcZ2FJQDU	21312066	9:22317085	9:22317085	A	T/A	SNP	EVA			intron variant					-		Os09t0561600-01
vcZ2FJQDV	21312067	9:22317091	9:22317091	A	G/A	SNP	EVA			intron variant					-		Os09t0561600-01
vcZ2FJQDW	21312068	9:22317111	9:22317111-22317112	CTTCCAT	CT/CTTCCAT	indel	EVA			intron variant					-		Os09t0561600-01
vcZ2FJQDX	21312069	9:22317126	9:22317126-22317128	AC	ATC/AC	indel	EVA			intron variant					-		Os09t0561600-01
vcZ2FJQDY	21312070	9:22317129	9:22317129	A	G/A	SNP	EVA			intron variant					-		Os09t0561600-01
10922317151	21312071	9:22317151	9:22317151	A	G/A	SNP	EVA			intron variant					-		Os09t0561600-01
vcZ2FJQE0	21312072	9:22317167	9:22317167	C	T/C	SNP	EVA			intron variant					-		Os09t0561600-01
vcZ2FJQE1	21312073	9:22317176	9:22317176	C	T/C	SNP	EVA			intron variant					-		Os09t0561600-01
vcZ2FJQE2	21312074	9:22317182	9:22317182	G	A/G	SNP	EVA			intron variant					-		Os09t0561600-01
vcZ2FJQE3	21312075	9:22317189	9:22317189	G	A/G	SNP	EVA			intron variant					-		Os09t0561600-01
vcZ2FJQE4	21312076	9:22317197	9:22317197	G	T/G	SNP	EVA			intron variant					-		Os09t0561600-01
vcZ2FJQE5	21312077	9:22317204	9:22317204	T	G/T	SNP	EVA			intron variant					-		Os09t0561600-01
vcZ2FJQE6	21312078	9:22317231	9:22317231	A	G/A	SNP	EVA			intron variant					-		Os09t0561600-01
vcZ2FJQE7	21312079	9:22317236	9:22317236	G	T/G	SNP	EVA			intron variant					-		Os09t0561600-01
vcZ2FJQE8	21312080	9:22317239	9:22317239	A	G/A	SNP	EVA			intron variant					-		Os09t0561600-01
vcZ2FJQE9	21312081	9:22317244	9:22317244	C	T/C	SNP	EVA			intron variant					-		Os09t0561600-01
vcZ2FJQEA	21312082	9:22317248	9:22317248	C	T/C	SNP	EVA			intron variant					-		Os09t0561600-01
vcZ2FJQEB	21312083	9:22317252	9:22317252	T	A/T	SNP	EVA			intron variant					-		Os09t0561600-01
vcZ2FJQEC	21312084	9:22317263	9:22317263	A	G/A/T	SNP	EVA			intron variant					-		Os09t0561600-01
vcZ2FJQED	21312085	9:22317269	9:22317269	C	G/C	SNP	EVA			intron variant					-		Os09t0561600-01
vcZ2FJQEE	21312086	9:22317270	9:22317270-22317271	AA	CA/AA/CACCAA	indel	EVA			intron variant					-		Os09t0561600-01
vcZ2FJQEF	21312087	9:22317276	9:22317276	A	C/A	SNP	EVA			intron variant					-		Os09t0561600-01
vcZ2FJQEG	21312088	9:22317278	9:22317278	A	G/A	SNP	EVA			intron variant					-		Os09t0561600-01
vcZ2FJQEH	21312089	9:22317281	9:22317281	A	C/A	SNP	EVA			intron variant					-		Os09t0561600-01
vcZ2FJQEI	21312090	9:22317297	9:22317297-22317300	AA	AGCA/AA	indel	EVA			intron variant					-		Os09t0561600-01
vcZ2FJQEJ	21312091	9:22317320	9:22317320	G	A/G	SNP	EVA			intron variant					-		Os09t0561600-01
vcZ2FJQEK	21312092	9:22317323	9:22317323	T	C/T	SNP	EVA			intron variant					-		Os09t0561600-01
vcZ2FJQEL	21312093	9:22317324	9:22317324	C	T/C	SNP	EVA			intron variant					-		Os09t0561600-01
vcZ2FJQEM	21312094	9:22317325	9:22317325	G	A/G	SNP	EVA			intron variant					-		Os09t0561600-01
vcZ2FJQEN	21312095	9:22317333	9:22317333-22317335	CT	CAT/CT	indel	EVA			intron variant					-		Os09t0561600-01
vcZ2FJQEO	21312096	9:22317339	9:22317339	A	G/A	SNP	EVA			intron variant					-		Os09t0561600-01
vcZ2FJQEP	21312097	9:22317343	9:22317343	C	T/C	SNP	EVA			intron variant					-		Os09t0561600-01
vcZ2FJQEQ	21312098	9:22317356	9:22317356	T	C/T	SNP	EVA			intron variant					-		Os09t0561600-01
vcZ2FJQER	21312099	9:22317368	9:22317368	C	T/C	SNP	EVA			intron variant					-		Os09t0561600-01
vcZ2FJQES	21312100	9:22317383	9:22317383	T	G/T	SNP	EVA			intron variant					-		Os09t0561600-01
vcZ2FJQET	21312101	9:22317387	9:22317387	C	T/C	SNP	EVA			intron variant					-		Os09t0561600-01
vcZ2FJQEU	21312102	9:22317394	9:22317394	T	C/T	SNP	EVA			intron variant					-		Os09t0561600-01
vcZ2FJQEV	21312103	9:22317408	9:22317408	G	A/G	SNP	EVA			intron variant					-		Os09t0561600-01
vcZ2FJQEW	21312104	9:22317421	9:22317421	A	C/A	SNP	EVA			intron variant					-		Os09t0561600-01
vcZ2FJQAS	21311951	9:22315792	9:22315792	A	G/A/T	SNP	EVA			missense variant	A/T	4	4	131	tolerated - low confidence	0.13	Os09t0561600-01
vcZ2FJQAT	21311952	9:22315795	9:22315795	C	A/C	SNP	EVA			missense variant	M/L	5	5	251	tolerated - low confidence	0.25	Os09t0561600-01
vcZ2FJQAU	21311953	9:22315798	9:22315798	T	G/T	SNP	EVA			missense variant	A/S	6	6	291	tolerated - low confidence	0.29	Os09t0561600-01
vcZ2FJQAV	21311954	9:22315801	9:22315801	C	A/C	SNP	EVA			missense variant	M/L	7	7	1001	tolerated - low confidence	1	Os09t0561600-01
vcZ2FJQAW	21311955	9:22315804	9:22315804	C	G/C/T	SNP	EVA			missense variant	A/P	8	8	51	deleterious	0.05	Os09t0561600-01
vcZ2FJQAX	21311956	9:22315807	9:22315807	A	C/A	SNP	EVA			missense variant	L/M	9	9	211	tolerated	0.21	Os09t0561600-01
vcZ2FJQAY	21311957	9:22315810	9:22315810	G	C/G	SNP	EVA			missense variant	L/V	10	10	451	tolerated	0.45	Os09t0561600-01
vcZ2FJQAZ	21311958	9:22315811	9:22315811	C	T/C	SNP	EVA			missense variant	L/P	10	10	31	deleterious	0.03	Os09t0561600-01
vcZ2FJQB0	21311959	9:22315823	9:22315823	A	T/A	SNP	EVA			missense variant	L/H	14	14	101	tolerated	0.1	Os09t0561600-01
vcZ2FJQB2	21311961	9:22315826	9:22315826	A	T/A	SNP	EVA			missense variant	L/Q	15	15	101	tolerated	0.1	Os09t0561600-01
vcZ2FJQB3	21311963	9:22315852	9:22315852	C	G/C	SNP	EVA			missense variant	V/L	24	24	281	tolerated	0.28	Os09t0561600-01
vcZ2FJQB4	21311964	9:22315855	9:22315855	T	G/T	SNP	EVA			missense variant	A/S	25	25	141	tolerated	0.14	Os09t0561600-01
vcZ2FJQB5	21311965	9:22315859	9:22315859	G	C/G	SNP	EVA			missense variant	A/G	26	26	641	tolerated	0.64	Os09t0561600-01
vcZ2FJQB7	21311967	9:22315894	9:22315894	A	G/A	SNP	EVA			missense variant	D/N	38	38	1001	tolerated	1	Os09t0561600-01
vcZ2FJQB8	21311968	9:22315927	9:22315927	C	G/C	SNP	EVA			missense variant	D/H	49	49	71	tolerated	0.07	Os09t0561600-01
vcZ2FJQBA	21311970	9:22315936	9:22315936	T	C/T	SNP	EVA			missense variant	H/Y	52	52	1001	tolerated	1	Os09t0561600-01
vcZ2FJQBB	21311971	9:22315937	9:22315937	C	A/C	SNP	EVA			missense variant	H/P	52	52	51	deleterious	0.05	Os09t0561600-01
vcZ2FJQBC	21311972	9:22315951	9:22315951	G	C/G	SNP	EVA			missense variant	R/G	57	57	61	tolerated	0.06	Os09t0561600-01
vcZ2FJQBD	21311973	9:22315952	9:22315952	A	G/A	SNP	EVA			missense variant	R/H	57	57	11	deleterious	0.01	Os09t0561600-01
vcZ2FJQBF	21311975	9:22315966	9:22315966	A	G/A	SNP	EVA			missense variant	A/T	62	62	901	tolerated	0.9	Os09t0561600-01
vcZ2FJQBG	21311976	9:22315967	9:22315967	T	C/T	SNP	EVA			missense variant	A/V	62	62	461	tolerated	0.46	Os09t0561600-01
vcZ2FJQBI	21311978	9:22315973	9:22315973	G	A/G	SNP	EVA			missense variant	H/R	64	64	691	tolerated	0.69	Os09t0561600-01
vcZ2FJQBJ	21311979	9:22315975	9:22315975	G	A/G	SNP	EVA			missense variant	T/A	65	65	761	tolerated	0.76	Os09t0561600-01
vcZ2FJQBK	21311980	9:22315976	9:22315976	A	C/A	SNP	EVA			missense variant	T/N	65	65	611	tolerated	0.61	Os09t0561600-01
vcZ2FJQBN	21311983	9:22315993	9:22315993	A	C/A/G	SNP	EVA			missense variant	L/I	71	71	251	tolerated	0.25	Os09t0561600-01
vcZ2FJQBR	21311987	9:22316017	9:22316017	A	G/A	SNP	EVA			missense variant	V/I	79	79	321	tolerated	0.32	Os09t0561600-01
vcZ2FJQBT	21311989	9:22316050	9:22316050	A	G/A	SNP	EVA			missense variant	A/T	90	90	131	tolerated	0.13	Os09t0561600-01
vcZ2FJQBW	21311992	9:22316077	9:22316077	A	T/A	SNP	EVA			missense variant	F/I	99	99	821	tolerated	0.82	Os09t0561600-01
vcZ2FJQC0	21311996	9:22316098	9:22316098	G	C/G	SNP	EVA			missense variant	L/V	106	106	381	tolerated	0.38	Os09t0561600-01
vcZ2FJQC3	21311999	9:22316114	9:22316114	A	G/A	SNP	EVA			missense variant	S/N	111	111	741	tolerated	0.74	Os09t0561600-01
vcZ2FJQC4	21312000	9:22316125	9:22316125	G	T/G	SNP	EVA			missense variant	S/A	115	115	1001	tolerated	1	Os09t0561600-01
vcZ2FJQC5	21312001	9:22316140	9:22316140	A	G/A	SNP	EVA			missense variant	V/I	120	120	371	tolerated	0.37	Os09t0561600-01
vcZ2FJQC7	21312003	9:22316152	9:22316152	A	G/A	SNP	EVA			missense variant	G/S	124	124	121	tolerated	0.12	Os09t0561600-01
vcZ2FJQCD	21312009	9:22316294	9:22316294	T	C/T	SNP	EVA			missense variant	A/V	171	171	371	tolerated	0.37	Os09t0561600-01
vcZ2FJQCE	21312010	9:22316302	9:22316302	A	G/A	SNP	EVA			missense variant	V/I	174	174	431	tolerated	0.43	Os09t0561600-01
vcZ2FJQCF	21312011	9:22316303	9:22316303	C	T/C	SNP	EVA			missense variant	V/A	174	174	921	tolerated	0.92	Os09t0561600-01
vcZ2FJQCG	21312012	9:22316321	9:22316321	A	C/A	SNP	EVA			missense variant	A/D	180	180	691	tolerated	0.69	Os09t0561600-01
vcZ2FJQCH	21312013	9:22316327	9:22316327	G	C/G	SNP	EVA			missense variant	A/G	182	182	511	tolerated	0.51	Os09t0561600-01
vcZ2FJQCI	21312014	9:22316331	9:22316331	A	C/A	SNP	EVA			missense variant	D/E	183	183	1001	tolerated	1	Os09t0561600-01
vcZ2FJQCK	21312016	9:22316348	9:22316348	A	G/A	SNP	EVA			missense variant	G/D	189	189	521	tolerated	0.52	Os09t0561600-01
vcZ2FJQCL	21312017	9:22316354	9:22316354	C	T/C	SNP	EVA			missense variant	I/T	191	191	641	tolerated	0.64	Os09t0561600-01
TBGI391038	21312018	9:22316368	9:22316368	G	A/G	SNP	EVA			missense variant	S/G	196	196	1001	tolerated	1	Os09t0561600-01
vcZ2FJQCO	21312020	9:22316426	9:22316426	C	G/C	SNP	EVA			missense variant	S/T	215	215	431	tolerated	0.43	Os09t0561600-01
vcZ2FJQCR	21312023	9:22316464	9:22316464	A	G/A	SNP	EVA			missense variant	V/I	228	228	371	tolerated	0.37	Os09t0561600-01
vcZ2FJQCY	21312030	9:22316525	9:22316525	A	C/A/G	SNP	EVA			missense variant	T/N	248	248	501	tolerated	0.5	Os09t0561600-01
vcZ2FJQD0	21312032	9:22316545	9:22316545	T	G/T	SNP	EVA			missense variant	A/S	255	255	851	tolerated	0.85	Os09t0561600-01
vcZ2FJQD3	21312035	9:22316590	9:22316590	T	C/T	SNP	EVA			missense variant	P/S	270	270	1001	tolerated	1	Os09t0561600-01
vcZ2FJQD4	21312036	9:22316614	9:22316614	C	G/C	SNP	EVA			missense variant	G/R	278	278	81	tolerated	0.08	Os09t0561600-01
vcZ2FJQD7	21312039	9:22316659	9:22316659	A	G/A	SNP	EVA			missense variant	A/T	293	293	631	tolerated	0.63	Os09t0561600-01
vcZ2FJQD9	21312041	9:22316692	9:22316692	G	A/G	SNP	EVA			missense variant	N/D	304	304	181	tolerated	0.18	Os09t0561600-01
vcZ2FJQDC	21312044	9:22316744	9:22316744	A	G/A	SNP	EVA			missense variant	R/K	321	321	191	tolerated	0.19	Os09t0561600-01
rs21261493	21312048	9:22316762	9:22316762	A	G/A/C	SNP	EVA			missense variant	G/D	327	327	791	tolerated	0.79	Os09t0561600-01
vcZ2FJQDH	21312051	9:22316822	9:22316822	A	G/A	SNP	EVA			missense variant	R/K	347	347	871	tolerated	0.87	Os09t0561600-01
vcZ2FJQDI	21312052	9:22316835	9:22316835	C	G/C	SNP	EVA			missense variant	E/D	351	351	581	tolerated	0.58	Os09t0561600-01
vcZ2FJQDJ	21312054	9:22316849	9:22316849	T	C/T	SNP	EVA			missense variant	P/L	356	356	491	tolerated	0.49	Os09t0561600-01
vcZ2FJQDK	21312056	9:22316860	9:22316860	G	C/G	SNP	EVA			missense variant	Q/E	360	360	1001	tolerated	1	Os09t0561600-01
vcZ2FJQEZ	21312107	9:22317456	9:22317456	A	G/A	SNP	EVA			missense variant	V/I	390	390	271	tolerated	0.27	Os09t0561600-01
vcZ2FJQF0	21312108	9:22317466	9:22317466	C	G/C	SNP	EVA			missense variant	G/A	393	393	151	tolerated	0.15	Os09t0561600-01
vcZ2FJQF4	21312112	9:22317487	9:22317487	C	G/C	SNP	EVA			missense variant	G/A	400	400	581	tolerated	0.58	Os09t0561600-01
vcZ2FJQF5	21312113	9:22317495	9:22317495	A	G/A/T	SNP	EVA			missense variant	A/T	403	403	161	tolerated	0.16	Os09t0561600-01
vcZ2FJQF7	21312115	9:22317508	9:22317508	T	A/T	SNP	EVA			missense variant	K/I	407	407	301	tolerated	0.3	Os09t0561600-01
vcZ2FJQF8	21312116	9:22317526	9:22317526	G	A/G	SNP	EVA			missense variant	Q/R	413	413	1001	tolerated	1	Os09t0561600-01
vcZ2FJQFE	21312122	9:22317582	9:22317582	G	C/G	SNP	EVA			missense variant	Q/E	432	432	111	tolerated	0.11	Os09t0561600-01
vcZ2FJQFK	21312128	9:22317610	9:22317610	G	T/G	SNP	EVA			missense variant	I/S	441	441	1	deleterious	0	Os09t0561600-01
vcZ2FJQFO	21312132	9:22317636	9:22317636	C	T/C/G	SNP	EVA			missense variant	S/P	450	450	271	tolerated	0.27	Os09t0561600-01
vcZ2FJQFP	21312133	9:22317637	9:22317637	T	C/T	SNP	EVA			missense variant	S/L	450	450	301	tolerated	0.3	Os09t0561600-01
vcZ2FJQFR	21312135	9:22317645	9:22317645	A	G/A	SNP	EVA			missense variant	E/K	453	453	81	tolerated	0.08	Os09t0561600-01
vcZ2FJQFY	21312142	9:22317669	9:22317669	G	A/G	SNP	EVA			missense variant	K/E	461	461	221	tolerated	0.22	Os09t0561600-01
vcZ2FJQFZ	21312143	9:22317670	9:22317670	C	A/C	SNP	EVA			missense variant	K/T	461	461	41	deleterious	0.04	Os09t0561600-01
vcZ2FJQG7	21312151	9:22317734	9:22317734	A	T/A	SNP	EVA			missense variant	H/Q	482	482	111	tolerated	0.11	Os09t0561600-01
vcZ2FJQGE	21312158	9:22317802	9:22317802	T	C/T	SNP	EVA			missense variant	A/V	505	505	21	deleterious	0.02	Os09t0561600-01
vcZ2FJQGM	21312166	9:22317846	9:22317846	A	G/A	SNP	EVA			missense variant	G/R	520	520	1	deleterious	0	Os09t0561600-01
vcZ2FJQGW	21312176	9:22317912	9:22317912	G	C/G	SNP	EVA			missense variant	H/D	542	542	1001	tolerated	1	Os09t0561600-01
vcZ2FJQGY	21312178	9:22317917	9:22317917	G	T/G	SNP	EVA			missense variant	H/Q	543	543	1	deleterious	0	Os09t0561600-01
vcZ2FJQGZ	21312179	9:22317924	9:22317924	T	G/T	SNP	EVA			missense variant	V/F	546	546	1	deleterious	0	Os09t0561600-01
vcZ2FJQH0	21312180	9:22317925	9:22317925	G	T/G	SNP	EVA			missense variant	V/G	546	546	1	deleterious	0	Os09t0561600-01
vcZ2FJQH1	21312181	9:22317929	9:22317929	T	A/T	SNP	EVA			missense variant	E/D	547	547	131	tolerated	0.13	Os09t0561600-01
vcZ2FJQH2	21312182	9:22317931	9:22317931	T	G/T	SNP	EVA			missense variant	G/V	548	548	21	deleterious	0.02	Os09t0561600-01
vcZ2FJQH3	21312183	9:22317937	9:22317937	C	T/C	SNP	EVA			missense variant	M/T	550	550	591	tolerated	0.59	Os09t0561600-01
vcZ2FJQH4	21312184	9:22317938	9:22317938	A	G/A	SNP	EVA			missense variant	M/I	550	550	201	tolerated	0.2	Os09t0561600-01
vcZ2FJQH5	21312185	9:22317940	9:22317940	T	C/T	SNP	EVA			missense variant	S/L	551	551	1	deleterious	0	Os09t0561600-01
vcZ2FJQH7	21312187	9:22317945	9:22317945	T	C/T	SNP	EVA			missense variant	P/S	553	553	981	tolerated	0.98	Os09t0561600-01
vcZ2FJQH9	21312189	9:22317954	9:22317954	T	G/T	SNP	EVA			missense variant	D/Y	556	556	81	tolerated	0.08	Os09t0561600-01
vcZ2FJQHD	21312193	9:22317975	9:22317975	A	G/A	SNP	EVA			missense variant	E/K	563	563	1	deleterious	0	Os09t0561600-01
vcZ2FJQHE	21312194	9:22317978	9:22317978	G	A/G	SNP	EVA			missense variant	T/A	564	564	121	tolerated	0.12	Os09t0561600-01
vcZ2FJQHF	21312195	9:22317979	9:22317979	G	C/G	SNP	EVA			missense variant	T/S	564	564	31	deleterious	0.03	Os09t0561600-01
vcZ2FJQHH	21312197	9:22317981	9:22317981	A	G/A	SNP	EVA			missense variant	A/T	565	565	1	deleterious	0	Os09t0561600-01
vcZ2FJQHJ	21312199	9:22317993	9:22317993	T	G/T	SNP	EVA			missense variant	A/S	569	569	91	tolerated	0.09	Os09t0561600-01
vcZ2FJQHK	21312200	9:22317994	9:22317994	T	C/T	SNP	EVA			missense variant	A/V	569	569	1	deleterious	0	Os09t0561600-01
vcZ2FJQHT	21312209	9:22318053	9:22318053	G	A/G	SNP	EVA			missense variant	I/V	589	589	71	tolerated	0.07	Os09t0561600-01
vcZ2FJQHV	21312211	9:22318089	9:22318089	G	A/G	SNP	EVA			missense variant	N/D	601	601	1001	tolerated	1	Os09t0561600-01
vcZ2FJQHY	21312214	9:22318122	9:22318122	A	C/A	SNP	EVA			missense variant	Q/K	612	612	201	tolerated	0.2	Os09t0561600-01
vcZ2FJQI0	21312216	9:22318131	9:22318131	G	A/G	SNP	EVA			missense variant	I/V	615	615	1001	tolerated	1	Os09t0561600-01
vcZ2FJQI4	21312220	9:22318140	9:22318140	A	G/A	SNP	EVA			missense variant	V/I	618	618	161	tolerated	0.16	Os09t0561600-01
vcZ2FJQI5	21312221	9:22318141	9:22318141	C	T/C	SNP	EVA			missense variant	V/A	618	618	1001	tolerated	1	Os09t0561600-01
vcZ2FJQI6	21312222	9:22318143	9:22318143	A	G/A	SNP	EVA			missense variant	V/I	619	619	641	tolerated	0.64	Os09t0561600-01
vcZ2FJQI7	21312223	9:22318155	9:22318155	A	C/A/T	SNP	EVA			missense variant	L/I	623	623	621	tolerated	0.62	Os09t0561600-01
vcZ2FJQIA	21312226	9:22318192	9:22318192	A	G/A	SNP	EVA			missense variant	R/H	635	635	21	deleterious	0.02	Os09t0561600-01
vcZ2FJQIH	21312233	9:22318230	9:22318230	A	G/A	SNP	EVA			missense variant	V/I	648	648	531	tolerated	0.53	Os09t0561600-01
vcZ2FJQIL	21312237	9:22318278	9:22318278	T	C/T	SNP	EVA			missense variant	P/S	664	664	1001	tolerated	1	Os09t0561600-01
vcZ2FJQIM	21312238	9:22318291	9:22318291	A	G/A	SNP	EVA			missense variant	S/N	668	668	51	tolerated	0.05	Os09t0561600-01
vcZ2FJQIN	21312239	9:22318299	9:22318299	G	A/G	SNP	EVA			missense variant	T/A	671	671	1001	tolerated	1	Os09t0561600-01
vcZ2FJQIO	21312240	9:22318300	9:22318300	T	C/T	SNP	EVA			missense variant	T/I	671	671	71	tolerated	0.07	Os09t0561600-01
10922318309	21312241	9:22318309	9:22318309	G	C/G	SNP	EVA			missense variant	T/S	674	674	131	tolerated	0.13	Os09t0561600-01
vcZ2FJQIQ	21312243	9:22318321	9:22318321	T	C/T	SNP	EVA			missense variant	T/I	678	678	11	deleterious	0.01	Os09t0561600-01
vcZ2FJQIR	21312244	9:22318327	9:22318327	A	G/A	SNP	EVA			missense variant	G/D	680	680	101	tolerated	0.1	Os09t0561600-01
vcZ2FJQIV	21312248	9:22318338	9:22318338	A	G/A	SNP	EVA			missense variant	D/N	684	684	181	tolerated	0.18	Os09t0561600-01
vcZ2FJQIZ	21312252	9:22318377	9:22318377	A	G/A	SNP	EVA			missense variant	E/K	697	697	81	tolerated	0.08	Os09t0561600-01
vcZ2FJQJ1	21312254	9:22318389	9:22318389	G	A/G	SNP	EVA			missense variant	I/V	701	701	1001	tolerated	1	Os09t0561600-01
vcZ2FJQJ3	21312256	9:22318404	9:22318404	A	G/A	SNP	EVA			missense variant	V/M	706	706	121	tolerated	0.12	Os09t0561600-01
vcZ2FJQJ4	21312257	9:22318414	9:22318414	T	C/T	SNP	EVA			missense variant	A/V	709	709	1001	tolerated	1	Os09t0561600-01
vcZ2FJQJ6	21312259	9:22318426	9:22318426	C	T/C	SNP	EVA			missense variant	V/A	713	713	551	tolerated	0.55	Os09t0561600-01
vcZ2FJQD1	21312033	9:22316547	9:22316547-22316548	CTCTC	CC/CTCTC/TC	indel	EVA			protein altering variant	AL/ASL	255	255-256		-		Os09t0561600-01
vcZ2FJQDO	21312060	9:22316934	9:22316934	T	C/T	SNP	EVA			splice region variant~intron variant					-		Os09t0561600-01
vcZ2FJQEX	21312105	9:22317432	9:22317432	T	C/T	SNP	EVA			splice region variant~intron variant					-		Os09t0561600-01
vcZ2FJQDN	21312059	9:22316928	9:22316928	G	A/G	SNP	EVA			splice region variant~synonymous variant	L	382	382		-		Os09t0561600-01
vcZ2FJQAR	21311950	9:22315788	9:22315788	C	G/C	SNP	EVA			synonymous variant	A	2	2		-		Os09t0561600-01
vcZ2FJQB1	21311960	9:22315824	9:22315824	G	T/G	SNP	EVA			synonymous variant	L	14	14		-		Os09t0561600-01
10922315848	21311962	9:22315848	9:22315848	T	G/T	SNP	EVA			synonymous variant	A	22	22		-		Os09t0561600-01
vcZ2FJQB6	21311966	9:22315881	9:22315881	T	G/T	SNP	EVA			synonymous variant	P	33	33		-		Os09t0561600-01
vcZ2FJQB9	21311969	9:22315929	9:22315929	T	C/T	SNP	EVA			synonymous variant	D	49	49		-		Os09t0561600-01
vcZ2FJQBE	21311974	9:22315953	9:22315953	G	C/G	SNP	EVA			synonymous variant	R	57	57		-		Os09t0561600-01
vcZ2FJQBH	21311977	9:22315971	9:22315971	A	C/A	SNP	EVA			synonymous variant	T	63	63		-		Os09t0561600-01
vcZ2FJQBL	21311981	9:22315983	9:22315983	C	G/C	SNP	EVA			synonymous variant	P	67	67		-		Os09t0561600-01
vcZ2FJQBM	21311982	9:22315986	9:22315986	G	C/G	SNP	EVA			synonymous variant	R	68	68		-		Os09t0561600-01
vcZ2FJQBO	21311984	9:22315995	9:22315995	T	C/T	SNP	EVA			synonymous variant	L	71	71		-		Os09t0561600-01
vcZ2FJQBP	21311985	9:22316001	9:22316001	T	C/T	SNP	EVA			synonymous variant	N	73	73		-		Os09t0561600-01
vcZ2FJQBQ	21311986	9:22316013	9:22316013	A	G/A	SNP	EVA			synonymous variant	Q	77	77		-		Os09t0561600-01
vcZ2FJQBS	21311988	9:22316028	9:22316028	G	C/G	SNP	EVA			synonymous variant	S	82	82		-		Os09t0561600-01
vcZ2FJQBU	21311990	9:22316067	9:22316067	T	C/T	SNP	EVA			synonymous variant	G	95	95		-		Os09t0561600-01
vcZ2FJQBV	21311991	9:22316073	9:22316073	G	C/G	SNP	EVA			synonymous variant	V	97	97		-		Os09t0561600-01
vcZ2FJQBX	21311993	9:22316091	9:22316091	C	G/C	SNP	EVA			synonymous variant	V	103	103		-		Os09t0561600-01
vcZ2FJQBY	21311994	9:22316094	9:22316094	A	G/A/C	SNP	EVA			synonymous variant	S	104	104		-		Os09t0561600-01
vcZ2FJQBZ	21311995	9:22316097	9:22316097	A	G/A	SNP	EVA			synonymous variant	K	105	105		-		Os09t0561600-01
vcZ2FJQC1	21311997	9:22316103	9:22316103	T	C/T	SNP	EVA			synonymous variant	A	107	107		-		Os09t0561600-01
vcZ2FJQC2	21311998	9:22316106	9:22316106	T	C/T	SNP	EVA			synonymous variant	P	108	108		-		Os09t0561600-01
vcZ2FJQC6	21312002	9:22316151	9:22316151	A	C/A	SNP	EVA			synonymous variant	A	123	123		-		Os09t0561600-01
TBGI391035	21312004	9:22316154	9:22316154	A	C/A/G	SNP	EVA			synonymous variant	G	124	124		-		Os09t0561600-01
vcZ2FJQC9	21312005	9:22316160	9:22316160	T	C/T	SNP	EVA			synonymous variant	Y	126	126		-		Os09t0561600-01
vcZ2FJQCA	21312006	9:22316178	9:22316178	T	C/T	SNP	EVA			synonymous variant	R	132	132		-		Os09t0561600-01
vcZ2FJQCB	21312007	9:22316199	9:22316199	T	C/T	SNP	EVA			synonymous variant	G	139	139		-		Os09t0561600-01
vcZ2FJQCC	21312008	9:22316256	9:22316256	A	C/A	SNP	EVA			synonymous variant	S	158	158		-		Os09t0561600-01
vcZ2FJQCJ	21312015	9:22316343	9:22316343	C	T/C	SNP	EVA			synonymous variant	D	187	187		-		Os09t0561600-01
vcZ2FJQCN	21312019	9:22316388	9:22316388	T	C/T	SNP	EVA			synonymous variant	I	202	202		-		Os09t0561600-01
TBGI391039	21312021	9:22316430	9:22316430	C	T/C/G	SNP	EVA			synonymous variant	L	216	216		-		Os09t0561600-01
vcZ2FJQCQ	21312022	9:22316442	9:22316442	A	G/A	SNP	EVA			synonymous variant	Q	220	220		-		Os09t0561600-01
vcZ2FJQCS	21312024	9:22316469	9:22316469	T	C/T	SNP	EVA			synonymous variant	A	229	229		-		Os09t0561600-01
vcZ2FJQCT	21312025	9:22316475	9:22316475	G	C/G	SNP	EVA			synonymous variant	R	231	231		-		Os09t0561600-01
10922316487	21312026	9:22316487	9:22316487	G	T/G	SNP	EVA			synonymous variant	R	235	235		-		Os09t0561600-01
vcZ2FJQCV	21312027	9:22316490	9:22316490	C	G/C	SNP	EVA			synonymous variant	G	236	236		-		Os09t0561600-01
vcZ2FJQCW	21312028	9:22316511	9:22316511	T	C/T	SNP	EVA			synonymous variant	G	243	243		-		Os09t0561600-01
vcZ2FJQD2	21312034	9:22316571	9:22316571	T	G/T	SNP	EVA			synonymous variant	V	263	263		-		Os09t0561600-01
vcZ2FJQD5	21312037	9:22316625	9:22316625	A	G/A	SNP	EVA			synonymous variant	G	281	281		-		Os09t0561600-01
vcZ2FJQD6	21312038	9:22316652	9:22316652	C	G/C	SNP	EVA			synonymous variant	S	290	290		-		Os09t0561600-01
10922316679	21312040	9:22316679	9:22316679	G	A/G	SNP	EVA			synonymous variant	A	299	299		-		Os09t0561600-01
vcZ2FJQDA	21312042	9:22316736	9:22316736	T	C/T	SNP	EVA			synonymous variant	Y	318	318		-		Os09t0561600-01
vcZ2FJQDB	21312043	9:22316743	9:22316743	C	A/C	SNP	EVA			synonymous variant	R	321	321		-		Os09t0561600-01
rs21261483	21312047	9:22316757	9:22316757	G	C/G	SNP	EVA			synonymous variant	G	325	325		-		Os09t0561600-01
vcZ2FJQDF	21312049	9:22316784	9:22316784	T	C/T	SNP	EVA			synonymous variant	G	334	334		-		Os09t0561600-01
vcZ2FJQDG	21312050	9:22316808	9:22316808	T	C/T	SNP	EVA			synonymous variant	C	342	342		-		Os09t0561600-01
rs21260292	21312055	9:22316850	9:22316850	C	G/C	SNP	EVA			synonymous variant	P	356	356		-		Os09t0561600-01
vcZ2FJQDL	21312057	9:22316862	9:22316862	A	G/A	SNP	EVA			synonymous variant	Q	360	360		-		Os09t0561600-01
vcZ2FJQDM	21312058	9:22316880	9:22316880	T	C/T	SNP	EVA			synonymous variant	G	366	366		-		Os09t0561600-01
vcZ2FJQEY	21312106	9:22317446	9:22317446	A	T/A	SNP	EVA			synonymous variant	V	386	386		-		Os09t0561600-01
vcZ2FJQF1	21312109	9:22317473	9:22317473	A	G/A	SNP	EVA			synonymous variant	G	395	395		-		Os09t0561600-01
vcZ2FJQF2	21312110	9:22317477	9:22317477	C	T/C	SNP	EVA			synonymous variant	L	397	397		-		Os09t0561600-01
vcZ2FJQF3	21312111	9:22317482	9:22317482	C	A/C	SNP	EVA			synonymous variant	V	398	398		-		Os09t0561600-01
vcZ2FJQF6	21312114	9:22317503	9:22317503	C	T/C	SNP	EVA			synonymous variant	F	405	405		-		Os09t0561600-01
vcZ2FJQF9	21312117	9:22317527	9:22317527	A	G/A	SNP	EVA			synonymous variant	Q	413	413		-		Os09t0561600-01
vcZ2FJQFA	21312118	9:22317530	9:22317530	G	A/G	SNP	EVA			synonymous variant	R	414	414		-		Os09t0561600-01
vcZ2FJQFB	21312119	9:22317551	9:22317551	A	G/A	SNP	EVA			synonymous variant	K	421	421		-		Os09t0561600-01
vcZ2FJQFC	21312120	9:22317572	9:22317572	C	T/C	SNP	EVA			synonymous variant	G	428	428		-		Os09t0561600-01
vcZ2FJQFD	21312121	9:22317579	9:22317579	C	T/C	SNP	EVA			synonymous variant	L	431	431		-		Os09t0561600-01
vcZ2FJQFF	21312123	9:22317584	9:22317584	G	A/G	SNP	EVA			synonymous variant	Q	432	432		-		Os09t0561600-01
vcZ2FJQFG	21312124	9:22317588	9:22317588	T	C/T	SNP	EVA			synonymous variant	L	434	434		-		Os09t0561600-01
vcZ2FJQFH	21312125	9:22317590	9:22317590	G	A/G	SNP	EVA			synonymous variant	L	434	434		-		Os09t0561600-01
10922317593	21312126	9:22317593	9:22317593	A	G/A	SNP	EVA			synonymous variant	V	435	435		-		Os09t0561600-01
vcZ2FJQFJ	21312127	9:22317599	9:22317599	A	G/A	SNP	EVA			synonymous variant	Q	437	437		-		Os09t0561600-01
vcZ2FJQFL	21312129	9:22317614	9:22317614	C	T/C	SNP	EVA			synonymous variant	A	442	442		-		Os09t0561600-01
vcZ2FJQFM	21312130	9:22317629	9:22317629	T	C/T	SNP	EVA			synonymous variant	I	447	447		-		Os09t0561600-01
vcZ2FJQFN	21312131	9:22317635	9:22317635	A	G/A	SNP	EVA			synonymous variant	L	449	449		-		Os09t0561600-01
vcZ2FJQFQ	21312134	9:22317644	9:22317644	A	G/A	SNP	EVA			synonymous variant	L	452	452		-		Os09t0561600-01
vcZ2FJQFS	21312136	9:22317647	9:22317647	A	G/A	SNP	EVA			synonymous variant	E	453	453		-		Os09t0561600-01
vcZ2FJQFT	21312137	9:22317650	9:22317650	A	G/A	SNP	EVA			synonymous variant	K	454	454		-		Os09t0561600-01
vcZ2FJQFU	21312138	9:22317653	9:22317653	T	C/T	SNP	EVA			synonymous variant	A	455	455		-		Os09t0561600-01
vcZ2FJQFV	21312139	9:22317662	9:22317662	C	T/C	SNP	EVA			synonymous variant	N	458	458		-		Os09t0561600-01
vcZ2FJQFW	21312140	9:22317665	9:22317665	C	T/C	SNP	EVA			synonymous variant	F	459	459		-		Os09t0561600-01
vcZ2FJQFX	21312141	9:22317668	9:22317668	C	T/C	SNP	EVA			synonymous variant	D	460	460		-		Os09t0561600-01
vcZ2FJQG0	21312144	9:22317674	9:22317674	G	A/G	SNP	EVA			synonymous variant	S	462	462		-		Os09t0561600-01
vcZ2FJQG1	21312145	9:22317680	9:22317680	A	G/A	SNP	EVA			synonymous variant	E	464	464		-		Os09t0561600-01
vcZ2FJQG2	21312146	9:22317692	9:22317692	A	G/A/T	SNP	EVA			synonymous variant	G	468	468		-		Os09t0561600-01
vcZ2FJQG3	21312147	9:22317695	9:22317695	A	G/A	SNP	EVA			synonymous variant	G	469	469		-		Os09t0561600-01
vcZ2FJQG4	21312148	9:22317698	9:22317698	T	C/T	SNP	EVA			synonymous variant	H	470	470		-		Os09t0561600-01
vcZ2FJQG5	21312149	9:22317710	9:22317710	T	C/T	SNP	EVA			synonymous variant	Y	474	474		-		Os09t0561600-01
vcZ2FJQG8	21312152	9:22317740	9:22317740	T	C/T	SNP	EVA			synonymous variant	V	484	484		-		Os09t0561600-01
vcZ2FJQG9	21312153	9:22317771	9:22317771	C	A/C	SNP	EVA			synonymous variant	R	495	495		-		Os09t0561600-01
vcZ2FJQGA	21312154	9:22317779	9:22317779	C	T/C	SNP	EVA			synonymous variant	I	497	497		-		Os09t0561600-01
vcZ2FJQGB	21312155	9:22317782	9:22317782	T	C/T	SNP	EVA			synonymous variant	D	498	498		-		Os09t0561600-01
vcZ2FJQGC	21312156	9:22317794	9:22317794	C	T/C	SNP	EVA			synonymous variant	N	502	502		-		Os09t0561600-01
vcZ2FJQGD	21312157	9:22317797	9:22317797	A	G/A	SNP	EVA			synonymous variant	E	503	503		-		Os09t0561600-01
vcZ2FJQGF	21312159	9:22317803	9:22317803	T	C/T	SNP	EVA			synonymous variant	A	505	505		-		Os09t0561600-01
vcZ2FJQGG	21312160	9:22317809	9:22317809	A	C/A	SNP	EVA			synonymous variant	L	507	507		-		Os09t0561600-01
vcZ2FJQGH	21312161	9:22317812	9:22317812	A	G/A	SNP	EVA			synonymous variant	S	508	508		-		Os09t0561600-01
vcZ2FJQGI	21312162	9:22317821	9:22317821	T	C/T	SNP	EVA			synonymous variant	N	511	511		-		Os09t0561600-01
vcZ2FJQGJ	21312163	9:22317827	9:22317827	C	T/C	SNP	EVA			synonymous variant	R	513	513		-		Os09t0561600-01
vcZ2FJQGK	21312164	9:22317830	9:22317830	C	T/C	SNP	EVA			synonymous variant	N	514	514		-		Os09t0561600-01
vcZ2FJQGL	21312165	9:22317836	9:22317836	G	C/G	SNP	EVA			synonymous variant	V	516	516		-		Os09t0561600-01
vcZ2FJQGN	21312167	9:22317854	9:22317854	C	T/C	SNP	EVA			synonymous variant	C	522	522		-		Os09t0561600-01
vcZ2FJQGO	21312168	9:22317857	9:22317857	C	T/C	SNP	EVA			synonymous variant	L	523	523		-		Os09t0561600-01
vcZ2FJQGP	21312169	9:22317869	9:22317869	A	G/A	SNP	EVA			synonymous variant	V	527	527		-		Os09t0561600-01
vcZ2FJQGQ	21312170	9:22317876	9:22317876	T	C/T	SNP	EVA			synonymous variant	L	530	530		-		Os09t0561600-01
vcZ2FJQGR	21312171	9:22317881	9:22317881	C	T/C/G	SNP	EVA			synonymous variant	V	531	531		-		Os09t0561600-01
vcZ2FJQGS	21312172	9:22317884	9:22317884	C	T/C	SNP	EVA			synonymous variant	Y	532	532		-		Os09t0561600-01
vcZ2FJQGT	21312173	9:22317902	9:22317902	C	T/C	SNP	EVA			synonymous variant	G	538	538		-		Os09t0561600-01
vcZ2FJQGU	21312174	9:22317905	9:22317905	A	C/A/G	SNP	EVA			synonymous variant	T	539	539		-		Os09t0561600-01
vcZ2FJQGV	21312175	9:22317908	9:22317908	C	T/C	SNP	EVA			synonymous variant	L	540	540		-		Os09t0561600-01
vcZ2FJQGX	21312177	9:22317914	9:22317914	T	C/T	SNP	EVA			synonymous variant	H	542	542		-		Os09t0561600-01
vcZ2FJQH6	21312186	9:22317944	9:22317944	A	G/A	SNP	EVA			synonymous variant	L	552	552		-		Os09t0561600-01
vcZ2FJQH8	21312188	9:22317947	9:22317947	T	A/T	SNP	EVA			synonymous variant	P	553	553		-		Os09t0561600-01
vcZ2FJQHA	21312190	9:22317962	9:22317962	T	C/T	SNP	EVA			synonymous variant	L	558	558		-		Os09t0561600-01
vcZ2FJQHB	21312191	9:22317971	9:22317971	G	A/G/T	SNP	EVA			synonymous variant	A	561	561		-		Os09t0561600-01
10922317974	21312192	9:22317974	9:22317974	T	C/T	SNP	EVA			synonymous variant	T	562	562		-		Os09t0561600-01
vcZ2FJQHG	21312196	9:22317980	9:22317980	A	C/A	SNP	EVA			synonymous variant	T	564	564		-		Os09t0561600-01
vcZ2FJQHI	21312198	9:22317989	9:22317989	T	A/T	SNP	EVA			synonymous variant	A	567	567		-		Os09t0561600-01
vcZ2FJQHL	21312201	9:22317995	9:22317995	T	C/T	SNP	EVA			synonymous variant	A	569	569		-		Os09t0561600-01
vcZ2FJQHM	21312202	9:22318001	9:22318001	C	T/C	SNP	EVA			synonymous variant	L	571	571		-		Os09t0561600-01
vcZ2FJQHO	21312204	9:22318007	9:22318007	G	A/G	SNP	EVA			synonymous variant	S	573	573		-		Os09t0561600-01
vcZ2FJQHP	21312205	9:22318013	9:22318013	T	G/T	SNP	EVA			synonymous variant	V	575	575		-		Os09t0561600-01
vcZ2FJQHQ	21312206	9:22318016	9:22318016	A	G/A	SNP	EVA			synonymous variant	S	576	576		-		Os09t0561600-01
vcZ2FJQHR	21312207	9:22318022	9:22318022	A	T/A	SNP	EVA			synonymous variant	P	578	578		-		Os09t0561600-01
vcZ2FJQHS	21312208	9:22318031	9:22318031	T	C/T	SNP	EVA			synonymous variant	H	581	581		-		Os09t0561600-01
vcZ2FJQHU	21312210	9:22318088	9:22318088	A	C/A/T	SNP	EVA			synonymous variant	S	600	600		-		Os09t0561600-01
vcZ2FJQHW	21312212	9:22318091	9:22318091	C	T/C	SNP	EVA			synonymous variant	N	601	601		-		Os09t0561600-01
vcZ2FJQHX	21312213	9:22318103	9:22318103	C	A/C/T	SNP	EVA			synonymous variant	S	605	605		-		Os09t0561600-01
vcZ2FJQHZ	21312215	9:22318127	9:22318127	A	T/A	SNP	EVA			synonymous variant	T	613	613		-		Os09t0561600-01
vcZ2FJQI1	21312217	9:22318133	9:22318133	T	A/T	SNP	EVA			synonymous variant	I	615	615		-		Os09t0561600-01
vcZ2FJQI2	21312218	9:22318136	9:22318136	G	A/G	SNP	EVA			synonymous variant	T	616	616		-		Os09t0561600-01
vcZ2FJQI3	21312219	9:22318139	9:22318139	T	C/T	SNP	EVA			synonymous variant	T	617	617		-		Os09t0561600-01
vcZ2FJQI8	21312224	9:22318157	9:22318157	G	A/G	SNP	EVA			synonymous variant	L	623	623		-		Os09t0561600-01
vcZ2FJQI9	21312225	9:22318166	9:22318166	A	G/A	SNP	EVA			synonymous variant	L	626	626		-		Os09t0561600-01
vcZ2FJQIB	21312227	9:22318199	9:22318199	C	T/C	SNP	EVA			synonymous variant	T	637	637		-		Os09t0561600-01
vcZ2FJQIC	21312228	9:22318205	9:22318205	G	A/G	SNP	EVA			synonymous variant	K	639	639		-		Os09t0561600-01
vcZ2FJQID	21312229	9:22318208	9:22318208	T	C/T	SNP	EVA			synonymous variant	S	640	640		-		Os09t0561600-01
vcZ2FJQIE	21312230	9:22318211	9:22318211	C	T/C	SNP	EVA			synonymous variant	D	641	641		-		Os09t0561600-01
vcZ2FJQIF	21312231	9:22318223	9:22318223	T	C/T	SNP	EVA			synonymous variant	F	645	645		-		Os09t0561600-01
10922318226	21312232	9:22318226	9:22318226	T	C/T	SNP	EVA			synonymous variant	G	646	646		-		Os09t0561600-01
vcZ2FJQII	21312234	9:22318268	9:22318268	C	A/C/G	SNP	EVA			synonymous variant	S	660	660		-		Os09t0561600-01
vcZ2FJQIJ	21312235	9:22318271	9:22318271	T	C/T	SNP	EVA			synonymous variant	Y	661	661		-		Os09t0561600-01
10922318277	21312236	9:22318277	9:22318277	A	G/A	SNP	EVA			synonymous variant	S	663	663		-		Os09t0561600-01
vcZ2FJQIP	21312242	9:22318310	9:22318310	C	T/C	SNP	EVA			synonymous variant	T	674	674		-		Os09t0561600-01
vcZ2FJQIS	21312245	9:22318328	9:22318328	T	C/T	SNP	EVA			synonymous variant	G	680	680		-		Os09t0561600-01
vcZ2FJQIT	21312246	9:22318331	9:22318331	T	C/T	SNP	EVA			synonymous variant	N	681	681		-		Os09t0561600-01
vcZ2FJQIU	21312247	9:22318337	9:22318337	A	C/A/T	SNP	EVA			synonymous variant	G	683	683		-		Os09t0561600-01
vcZ2FJQIW	21312249	9:22318340	9:22318340	T	C/T	SNP	EVA			synonymous variant	D	684	684		-		Os09t0561600-01
10922318355	21312250	9:22318355	9:22318355	A	G/A	SNP	EVA			synonymous variant	Q	689	689		-		Os09t0561600-01
vcZ2FJQIY	21312251	9:22318370	9:22318370	T	A/T	SNP	EVA			synonymous variant	G	694	694		-		Os09t0561600-01
vcZ2FJQJ0	21312253	9:22318388	9:22318388	A	G/A	SNP	EVA			synonymous variant	E	700	700		-		Os09t0561600-01
vcZ2FJQJ2	21312255	9:22318394	9:22318394	C	T/C	SNP	EVA			synonymous variant	A	702	702		-		Os09t0561600-01
vcZ2FJQJ5	21312258	9:22318415	9:22318415	T	C/T	SNP	EVA			synonymous variant	A	709	709		-		Os09t0561600-01
vcZ2FJQ9Y	21311921	9:22315609	9:22315609-22315611	CCATA	CCA/CCATA/CTA/CTATA	indel	EVA			upstream gene variant					-		Os09t0561600-01
vcZ2FJQ9Z	21311922	9:22315610	9:22315610	T	C/T	SNP	EVA			upstream gene variant					-		Os09t0561600-01
vcZ2FJQA0	21311923	9:22315614	9:22315614-22315615	TACC	TC/TACC	indel	EVA			upstream gene variant					-		Os09t0561600-01
vcZ2FJQA1	21311924	9:22315620	9:22315620	A	G/A	SNP	EVA			upstream gene variant					-		Os09t0561600-01
vcZ2FJQA2	21311925	9:22315621	9:22315621-22315622	TG	TA/TG/TGAT	indel	EVA			upstream gene variant					-		Os09t0561600-01
vcZ2FJQA3	21311926	9:22315622	9:22315622	G	A/G	SNP	EVA			upstream gene variant					-		Os09t0561600-01
vcZ2FJQA4	21311927	9:22315628	9:22315628	G	C/G	SNP	EVA			upstream gene variant					-		Os09t0561600-01
vcZ2FJQA5	21311928	9:22315642	9:22315642	T	A/T	SNP	EVA			upstream gene variant					-		Os09t0561600-01
vcZ2FJQA6	21311929	9:22315681	9:22315681	T	G/T	SNP	EVA			upstream gene variant					-		Os09t0561600-01
vcZ2FJQA7	21311930	9:22315682	9:22315682	C	T/C/G	SNP	EVA			upstream gene variant					-		Os09t0561600-01
vcZ2FJQA8	21311931	9:22315684	9:22315684	G	T/G	SNP	EVA			upstream gene variant					-		Os09t0561600-01
vcZ2FJQA9	21311932	9:22315686	9:22315686	A	T/A	SNP	EVA			upstream gene variant					-		Os09t0561600-01
vcZ2FJQAA	21311933	9:22315687	9:22315687	A	G/A	SNP	EVA			upstream gene variant					-		Os09t0561600-01
vcZ2FJQAB	21311934	9:22315690	9:22315690	G	T/G	SNP	EVA			upstream gene variant					-		Os09t0561600-01
vcZ2FJQAC	21311935	9:22315692	9:22315692	G	C/G	SNP	EVA			upstream gene variant					-		Os09t0561600-01
vcZ2FJQAD	21311936	9:22315702	9:22315702	T	C/T	SNP	EVA			upstream gene variant					-		Os09t0561600-01
vcZ2FJQAE	21311937	9:22315706	9:22315706-22315707	GCTC	GC/GCTC	indel	EVA			upstream gene variant					-		Os09t0561600-01
vcZ2FJQAF	21311938	9:22315708	9:22315708	A	T/A	SNP	EVA			upstream gene variant					-		Os09t0561600-01
vcZ2FJQAG	21311939	9:22315712	9:22315712	A	T/A	SNP	EVA			upstream gene variant					-		Os09t0561600-01
vcZ2FJQAH	21311940	9:22315716	9:22315716	C	G/C	SNP	EVA			upstream gene variant					-		Os09t0561600-01
vcZ2FJQAI	21311941	9:22315718	9:22315718-22315730	CATA	CATATATTAGGAA/CATA/CATATTAGGAA/CATATTTTAGGAA	indel	EVA			upstream gene variant					-		Os09t0561600-01
vcZ2FJQAJ	21311942	9:22315723	9:22315723	T	A/T	SNP	EVA			upstream gene variant					-		Os09t0561600-01
vcZ2FJQAK	21311943	9:22315733	9:22315733	G	T/G	SNP	EVA			upstream gene variant					-		Os09t0561600-01
vcZ2FJQAL	21311944	9:22315751	9:22315751	T	C/T	SNP	EVA			upstream gene variant					-		Os09t0561600-01
