## Supplementary Data file 3 for "Loss of premature stop codon in the *Wall-Associated Kinase 91* (*OsWAK91*) gene confers sheath blight disease resistance in rice"

### Sheet: Sheet1
Supplementary data file: name of genes and the list of PCR primers used for genotyping the SNP markers
Gene	Function	SNP Position	Nipponbare Reference Allele	Variant Allele	Reference Amino Acid	Variant Amino Acid	Primer Ref Forward (Susceptible Allele)	Primer Ref Reverse (Susceptible Allele)	Primer Alt Forward (Resistant Allele)	Primer Alt Reverse (Resistant Allele)
LOC_Os01g13300	B3 DNA binding domain containing protein, expressed	7420797	A	C	I	L	TGCTCGGGGAGGCCGAGGAT	AACTTCAACATCGTCGTGGACGGC	TGCTCGGGGAGGCCGAGAGG	GGTTTTCAGACTCAGAGATGAGCTTTGACG
LOC_Os01g52330	NB-ARC domain containing protein, expressed	30075242	G	A	E	K	CATGGAGAAGTATTTACGCACCCGGTC	GTTTCTCCACTAGAACAAGGAAAATTGCATCC	AATCATGGAGAAGTATTTACGCACCCGATT	GTTTCTCCACTAGAACAAGGAAAATTGCATCC
LOC_Os01g52880	leucine-rich repeat family protein, putative, expressed	30406859	G	A	C	Y	GGCCTCCGAAACCTCCAGCG	CCATCCGGTCATCCAGGCACA	CCGGCCTCCGAAACCTCCACTA	CCATCCGGTCATCCAGGCACA
LOC_Os01g53420	anthocyanidin 5,3-O-glucosyltransferase, putative, expressed	30689063	T	C	R	G	AGCAAGGGAAGCAGATCAGGCAGA	CTGACTTGTTACGACCGGAAAAATCCAAATA	GAGCAAGGGAAGCAGATCAGGGATG	CTGACTTGTTACGACCGGAAAAATCCAAATA
LOC_Os01g54350	protein kinase domain containing protein, expressed						CGAGCAGGAGCCCTCCTCACGT	TAGGATGGTTCAGGCGGGACAGTG	CCGAGCAGGAGCCCTCCTCATTC	TAGGATGGTTCAGGCGGGACAGTG
LOC_Os01g54515	peptide transporter PTR2, putative, expressed						GACAGGACCATCGGCACGATCA	GTAGAAGAACTCGAGGAGCCCGATGAAG	CAGGACCATCGGCACGCTCG	GTAGAAGAACTCGAGGAGCCCGATGAAG
LOC_Os01g55050	protein of unknown function DUF1421 domain containing protein, expressed						AGTGCAACCGCAGCAATCTCACA	GTCCGAAAGAGCCCTGGCTTGG	CAGTGCAACCGCAGCAATCTAAGC	TAGCCATATGCAGTGTTGTAGCCATGTGA
LOC_Os01g56040	Zinc finger A20 and AN1 domain-containing stress-associated protein 3						TTGGCCTACTTATCTGGTGTCGCCTG	TCAGCATGCAATTTTATTTGTCACGCTTACT	TTGGCCTACTTATCTGGTGTCGCGAA	TCAGCATGCAATTTTATTTGTCACGCTTACT
LOC_Os01g57230	BTBN1 - Bric-a-Brac, Tramtrack, Broad Complex BTB domain, expressed	33065796	T	G	E	A	TGCTGCAGCGGATGATCAACGA	GTCCTTCCAGTTGGCGAGCACG	GCTGCAGCGGATGATCAGGGC	GCGGTGATGCAGCGGGAGAC
LOC_Os01g57900	PPR repeat domain containing protein, putative, expressed	33479245	G	A	R	C	GATTTAGAAAGCTATACAGAGGTTGCACCGC	CATCAATAAGAGCATCATAACTGCCAGCATC	TTGATTTAGAAAGCTATACAGAGGTTGCACGGT	CATCAATAAGAGCATCATAACTGCCAGCATC
LOC_Os02g02650	THION21 - Plant thionin family protein precursor	975892	T	G	N	T	GATGACTGCAGCCCCAACACGAA	TGATATGTTGTTGACAGACATCAGCGTGAAT	GGATGACTGCAGCCCCAACAACAC	TGATATGTTGTTGACAGACATCAGCGTGAAT
LOC_Os02g09820	zinc finger, C3HC4 type domain containing protein, expressed	5065045	A	G	T	A	TGGGGACTGTATCTGGCCATGGTTTA	ATCCAGCACACCAATAATTACATTAGCATTGAAA	GGGACTGTATCTGGCCATGGTTCG	ATCCAGCACACCAATAATTACATTAGCATTGAAA
LOC_Os02g10120	lipoxygenase, putative, expressed	5277344	T	G	K	N	CGGCCGACGGTGATGAGGAATAAA	GGGCGTGGAGAACGGCTTGAG	GCCGACGGTGATGAGGAAGACC	GGGCGTGGAGAACGGCTTGAG
LOC_Os02g10900	NB-ARC domain containing protein, expressed	5786160	G	A	A	V	AGGGGTGCATGGGACCTGGATC	ATATGGTTCCCCTCCAGTGCAGGC	GGGGTGCATGGGACCTGGTGT	ATATGGTTCCCCTCCAGTGCAGGC
LOC_Os02g11820	GTPase-activating protein, putative, expressed	6114451	T	A	V	E	AGCCTGCTAGTGCACAGCCCGT	AAAAATGAAGAATGTGACTGCCCCATCA	CAGCCTGCTAGTGCACAGCCACA	AAAGAAATGGAAGGTACACAGATCGACTTCTGATA
LOC_Os02g34490	Leucine Rich Repeat family protein, expressed	20661950	G	C	W	S	TTGAAGCTCTGAGAGGGAGGTGATCTCTC	ATGTGTATCGGCTCCCATATTGCTTGTTATC	AGCTCTGAGAGGGAGGTGATCTGCG	ATGTGTATCGGCTCCCATATTGCTTGTTATC
LOC_Os02g34850	histone-lysine N-methyltransferase ASHH2, putative, expressed	20899450	T	A	V	D	CAAGTACTTCCTCAGCATCCTCCTGCA	GAGATAATTTGTGCAAATGAAACGTATCCTTCAGT	GCACCAAGTACTTCCTCAGCATCCTCCTTAT	CCACATGCAAAAGACCCCAATTCAAG
LOC_Os02g35210	resistance protein, putative	21160861	G	A	D	N	GGACTCTGTCCTCAGCAAGCTCATCG	CATCTCCTTGGCAATTTGGTAGTGATTCC	ATGGACTCTGTCCTCAGCAAGCTCAACA	CATCTCCTTGGCAATTTGGTAGTGATTCC
LOC_Os02g39590	GDSL-like lipase/acylhydrolase, putative	23887432	T	A	K	M
LOC_Os02g42412	F-box/LRR-repeat protein 2, putative, expressed	25509520	G	T	L	M	TGAGGTCTCTTCATCGTCATTGGTATCATTAAATC	GATTGAAATCCATTTGCATCCATATCCTGA	CTGAGGTCTCTTCATCGTCATTGGTATCATTATAAA	GATTGAAATCCATTTGCATCCATATCCTGA
LOC_Os02g43460	required to maintain repression 1, putative	26228789	C	G	A	G	TCGGCGTACGGTGGGGATTGTAC	TTTGGTCCATTGTTTCTGACGCATTGT	GGCGTACGGTGGGGATTGAGG	TTCCTCCTCTGAGCAATCTTTACATTTCTCTTG
LOC_Os02g44730	tetracycline transporter protein, putative, expressed	27099654	T	A	M	K	GGGCAATCTGGTGCAAGTGGGAT	TACAACAAGCTGGGCTGGCTTCTATGAC	AGGGCAATCTGGTGCAAGTGAGGA	TGGCATTAACTCATGTCTGAAGCTCCG
LOC_Os02g45160	aluminum-activated malate transporter, putative, expressed	27387949	A	G	S	P	TGACGGTGCCGGAGGGCTAGT	TCGAAGACCACGACAACCGTCATG	GACGGTGCCGGAGGGCTCAC	AAACACGGTGAGGAACACAGCAAACTG
LOC_Os02g45980	ZR1 protein, putative, expressed	28014024	C	T	T	M	CGTTGGAAGTTCTTCTGCAATTCTGATGAG	TGCCCAATTGTGCAGCATGATTTTT	TGGAAGTTCTTCTGCAATTCTGAGGCA	GACCTATCTCCATTTGACAGATTTACCGGC
LOC_Os02g48210	lectin-like protein kinase, putative, expressed						CGACACCAGAAAGCCCTCGCC	CACACCCGGGATGCTCCTGAAAT	GAACGACACCAGAAAGCCCTCGGT	CACACCCGGGATGCTCCTGAAAT
LOC_Os02g49986	MYB family transcription factor, putative, expressed						GAAGCAGCAGCAGCAGCACCAT	AGCCAGCCCAGTCAATGTCAAGAATG	CCTGAAGCAGCAGCAGCAGCAGTAG	TGATCAAAGCCAACGTCAGAGCATTG
LOC_Os02g51900	cytokinin-O-glucosyltransferase 2, putative, expressed	31782340	G	C	H	D	CAGGCCCGACCTCGTCGCTA	TTGCTTTCGCTCTCATATCCTTGCTTTTC	CAGGCCCGACCTCGTCGCTG	TTGCTTTCGCTCTCATATCCTTGCTTTTC
LOC_Os02g52060	peptide transporter like protein, putative	31859549	G	A	T	M	AGCGCGCGATGGTGCGCTAC	CACAACCATGTGGTCGTACACCGG	AGCGCGCGATGGTGCGCTAT	CGTGGTGAGGCAGGCTGTTGC
LOC_Os02g53970	OsSub24 - Putative Subtilisin homologue, expressed	33040089	T	C	S	G	AAACCAGATAGCGATTTTCACAAGGGAGA	CGAGTTGCTTGACCCTGCCGAC	AAACCAGATAGCGATTTTCACAAGGGATG	ATTTCCAGGTGGCCACGACGG
LOC_Os02g54330	OsFBDUF14 - F-box and DUF domain containing protein	33307448	C	G	R	T	GGATACAGGTGACGAGGAATCCCCTTC	CACGCCATGATCAACCTCCGGT	TACAGGTGACGAGGAATCCCCACG	CACGCCATGATCAACCTCCGGT
LOC_Os02g54500	WD40-like, putative, expressed						CACCCTGCTGCACAGGGAATTACA	CAACTATCCACCAGAAAATTAGGCAGTAACAGCTAT	CCTGCTGCACAGGGAATTCGG	CAACTATCCACCAGAAAATTAGGCAGTAACAGCTAT
LOC_Os02g55180	ubiquitin carboxyl-terminal hydrolase domain containing protein, expressed	33794880	C	T	T	I	CTGTTAACTTGCCCATGAAAACAGAGCATAC	AGTGAGCTTCAGATGCCTGGCCATT	TGTTAACTTGCCCATGAAAACAGAGCAACT	AGTGAGCTTCAGATGCCTGGCCATT
LOC_Os02g56380	OsWAK21 - OsWAK receptor-like cytoplasmic kinase OsWAK-RLCK	34511349	C	A	A	S	GATGACAAGCTCAACGCCAAAGTCG	CATGAGGAGGTCTGCAATCTCTGTTGC	TTGATGACAAGCTCAACGCCAAAGTCT	CATGAGGAGGTCTGCAATCTCTGTTGC
LOC_Os02g56480	PB1 domain containing protein, expressed	34568863	T	C	H	R	GGAGGACGCTGGTGTAGTAGATGGGGT	TCCTACCGGTGCCGGGAAGGTATA	GGAGGACGCTGGTGTAGTAGATGGCTC	AGTACTACTTGCCCAAGTACCAGGAGAAGCC
LOC_Os02g57960	Leucine Rich Repeat family protein, expressed						GCCACATGCAAACGGCTAGAGTATCTTC	AAAGTAATTACCTTTTCGCTCAAGAAATTGAGGTG	GCCACATGCAAACGGCTAGAGTATGTGT	AAAGTAATTACCTTTTCGCTCAAGAAATTGAGGTG
LOC_Os02g58540	RING-H2 finger protein, putative, expressed	35778055	G	A	A	V	ATCTGCGTCGCCGGCCTGTC	CGTGGGTCCCCAGCCACGTA	ATCTGCGTCGCCGGCCTTGT	GGCCGGGGAGAGGGAGGAATAAT
LOC_Os03g30130	phospholipase C, putative, expressed	17206912	C	T	R	K	TGTGTGGATGCCAGGATGTCCG	ATAAACACTGCAGAAATTTGTTAAAGGCCAAGTC	CTGTGTGGATGCCAGGATGTCGA	ATAAACACTGCAGAAATTTGTTAAAGGCCAAGTC
LOC_Os03g37720	NBS-LRR type disease resistance protein Rps1-k-1, putative	20914617	A	G	L	P	GCCAAGAAGATGGGCGGCGT	AACCAAATCTTCAAAGAACTTGCTTCCAATGT	CTAGCCAAGAAGATGGGCGGACC	AACCAAATCTTCAAAGAACTTGCTTCCAATGT
LOC_Os03g39150	protein kinase domain containing protein	21745084	A	C	M	L	CGACCTCAAGCCGGAGAACGTGA	GACGCCTCGCTGGTTCGGTG	CGACCTCAAGCCGGAGAACATGC	GACGCCTCGCTGGTTCGGTG
LOC_Os03g40250	Leucine Rich Repeat family protein, expressed	22369241	C	T	R	K	AGCGGCAAGGCGATCAAGCG	TATCGCTGGCTCAGGTTGTACACCG	CGAGCGGCAAGGCGATCAAGTA	TATCGCTGGCTCAGGTTGTACACCG
LOC_Os03g43684	KIP1, putative, expressed	24429583	T	C	I	V	CAGTCGATTGTTGGCATTGCAAAACTCT	GATGGACAATCCAGACATGGCTCCA	TCGATTGTTGGCATTGCAAAACGAC	GATGGACAATCCAGACATGGCTCCA
LOC_Os03g53220	U5 small nuclear ribonucleoprotein 200 kDa helicase, putative	30523344	A	T	Q	L	TTCTCCTTCCTGCTCATAGATTGCTCGA	CGACGATGTCCTGCAGCTGGG	GAGATTCTCCTTCCTGCTCATAGATTGCTCTT	TCAAGAACTTGGAAAGCCATGTCGATG
LOC_Os03g56400	pentatricopeptide, putative, expressed	32144849	T	C	Q	R	CAGGGCTATCAGATCATTGCTAGGGCA	CCCTTCATTGACAAAACCGGCATG	AGGGCTATCAGATCATTGCTAGGGCG	CCATGCAGGCGTAATGGCTCATCT
LOC_Os03g57160	zinc ion binding protein, putative, expressed	32586703	C	T	G	D	ACAGAAATATTGAAATGGATGATGTCTCGGG	TTTCAGCCCTTTGCAAAGAAACATCAATT	CACAGAAATATTGAAATGGATGATGTCTGGGA	GTATGACCCATCGTCTCTGTTAGCTCAGTATTAGG
LOC_Os03g58390	zinc finger, C3HC4 type domain containing protein, expressed	33260375	A	G	T	A	TGGAGGCACTCGGAGATGGTCGT	AGGCGGCGTAGGGGAAGGAGA	GGAGGCACTCGGAGATGGTGCC	TACTACTGCAGTTGCTCACACACCCACAC
LOC_Os03g63110	prefoldin, putative, expressed	35667086	A	G	V	A	GGAGTCTGAAGATCACGAGAGGACGGT	GCACACACTAGTACATCAACCCAACACCAC	GGAGTCTGAAGATCACGAGAGGAAGCC	TGAACTGATACCAGATTCATAACCATTTCACCATAT
LOC_Os04g05030	serine-rich 25 kDa antigen protein, putative, expressed	2441294	G	A	D	N	GAGCTGCCAAAGAAAGGTGCCG	TTGCACAGCAACAGAAGATGACAAATCTG	CGTGAGCTGCCAAAGAAAGGTGCTA	TTGCACAGCAACAGAAGATGACAAATCTG
LOC_Os04g10460	amidase, putative, expressed	5684447	C	G	H	D	GCGATTGTCACCCCCAACTCCC	ATCAATCCGTAAGAAAGGATTAAGTATGCGTCC	ATGCGATTGTCACCCCCAACTGTG	ATCAATCCGTAAGAAAGGATTAAGTATGCGTCC
LOC_Os04g11640	methyl-CpG binding domain containing protein	6377725	A	G	Q	R	ACACGGCGCTTGAGGCAGTGTA	CCTTTGCTTGAATGGTCACATAAGACAACC	CACGGCGCTTGAGGCAGTGAG	CCTTTGCTTGAATGGTCACATAAGACAACC
LOC_Os04g11970	O-methyltransferase, putative, expressed	6560546	G	A	A	T	CGTGGTTCAGGGATGGACGAAATG	TATCCTCAAACATGTCGCCAGCGATAA	CGTGGTTCAGGGATGGACGAAAGA	TATCCTCAAACATGTCGCCAGCGATAA
LOC_Os04g15650	Leucine Rich Repeat family protein, expressed	8505140	G	T	G	C	CAGTGGCATGCCCAGTATGCCTG	GGTTTTCGTGGTCCAATGTTGAGCATAG	GCAGTGGCATGCCCAGTATGCTCT	GGTTTTCGTGGTCCAATGTTGAGCATAG
LOC_Os04g20680	wall-associated receptor kinase 3 precursor, putative, expressed	11560624	A	G	Y	H	AAGAAATACTACATGAGGATAACATGGAACTGCTGT	CATAGAAGCCAAATGTAGCTCAGACAAAAACTTTC	AAGAAATACTACATGAGGATAACATGGAACTGCTTC	CATAGAAGCCAAATGTAGCTCAGACAAAAACTTTC
LOC_Os04g21890	disease resistance protein RPM1, putative, expressed	12387967	A	C	Q	P	AGGATATTATGAAGTGGTGTTGTGGTCGACA	ATAAGTAATCATGCGCTAGCTCTTCCATCGTAGT	AAAGGATATTATGAAGTGGTGTTGTGGTCTTCC	ATAAGTAATCATGCGCTAGCTCTTCCATCGTAGT
LOC_Os04g23620	D-mannose binding lectin family protein	13514379	A	C	S	A	CTGCGCCCCACCCTGCCTAT	GCAATGACTGCCCAGGGACCAAT	CTGCGCCCCACCCTGCCTTG	GCAATGACTGCCCAGGGACCAAT
LOC_Os04g23890	AGC_PVPK_like_kin82y.10 - ACG kinases include homologs to PKA, PKG	13640560	T	C	Q	R	CAGGGAGGCCATCAGGGAGGA	TTGAAGCTCCCCCTGCACTCACA	CAGGGAGGCCATCAGGGAGGG	TTGAAGCTCCCCCTGCACTCACA
LOC_Os04g55760	OsWAK55 - OsWAK receptor-like protein kinase	33008803	G	A	E	K	CATCCATCACGGATGTAAGGATTGCCTAC	CCAGGTCACGTCTCTGATAGACCGAAATT	CCATCACGGATGTAAGGATTGCGTTT	CCAGGTCACGTCTCTGATAGACCGAAATT
LOC_Os04g56250	OsFBX152 - F-box domain containing protein, expressed	33349688	G	A	T	I	AAGGATTCCATCTTCTCCCACTCCAATG	GATTCAAGACGAGGACGGCGAGTG	CAAGGATTCCATCTTCTCCCACTCCAATA	GATTCAAGACGAGGACGGCGAGTG
LOC_Os04g57670	pentatricopeptide, putative, expressed	34150615	C	T	V	M	CTTCAGCTGCACAAAGGCATGGAC	GTCAGTGCTGAGTGGTTGTGGACGAG	CCTTCAGCTGCACAAAGGCATGAAT	GCACTGCAATGTGCGGTATGGCT
LOC_Os04g58720	anthranilate phosphoribosyltransferase, putative, expressed	34732078	A	G	T	A	TTGAAGCGTACGTCTACAACATCAACAGATACA	TGGTGCTGATGCTGCACCTCCTT	AGCGTACGTCTACAACATCAACAGATCGG	TGGTGCTGATGCTGCACCTCCTT
LOC_Os04g58820	ATOFP18/OFP18, putative, expressed	34804587	G	A	R	K	GGAGGAGATGCTCGGCTGGTACCTTAG	AACCCAATCAAACACACACACCAGTCAA	GAGATGCTCGGCTGGTACCGGAA	AACCCAATCAAACACACACACCAGTCAA
LOC_Os04g58910	receptor protein kinase TMK1 precursor, putative, expressed	34856814	T	C	N	D	TGGGTCGAACTACTGTTGCCATCATTTTT	GTGTGAAGGTGAATGTGACCGGCA	GGGTCGAACTACTGTTGCCATCATTCTC	GTGTGAAGGTGAATGTGACCGGCA
LOC_Os04g59060	heat shock protein DnaJ, putative, expressed	34943898	T	G	I	L	GCAGCCTTGAGGACATTGCGGAT	ATTTCTGTATGGCACTACAAGTAGGTGCTCCA	GCAGCCTTGAGGACATTGCCGAG	ATTTCTGTATGGCACTACAAGTAGGTGCTCCA
LOC_Os04g59540	phosphatidylinositol-4-phosphate 5- Kinase, putative, expressed	35230058	C	G	Q	E	CCGAAAGGATCAGGCTGTGACATTTTATG	TCATTACTGGAATACCATGATGGGGATCAC	CGAAAGGATCAGGCTGTGACATTTTCTC	TCATTACTGGAATACCATGATGGGGATCAC
LOC_Os05g37040	MYB family transcription factor, putative	21585027	A	G	S	P	TCGAGAGTGCACTCGTGGCATTGT	AAACAGTTCATCGATAATAGCAAGGGAAAATGAC	TGTTCGAGAGTGCACTCGTGGCATTAC	AAACAGTTCATCGATAATAGCAAGGGAAAATGAC
LOC_Os05g39760	VHS and GAT domain containing protein, expressed	23293209	G	A	S	N	TGTTTGGTGATTTGATTGATGTGAAGCG	TATACACATACTTCACAAACCAAAGCGGTGAAG	TTGTTTGGTGATTTGATTGATGTGAAGCA	TATACACATACTTCACAAACCAAAGCGGTGAAG
LOC_Os05g40790	CCR4-NOT transcription factor, putative, expressed	23860975	A	G	D	G	CATATGGACTCTGGACAAATCAGCGGA	GTTCACTTTAGTGCCATTTTCAACCTTACCAAA	TGGACTCTGGACAAATCAGCGGG	GTTCACTTTAGTGCCATTTTCAACCTTACCAAA
LOC_Os05g41130	OsFBX168 - F-box domain containing protein, expressed	24027934	C	A	G	C	GGTCGACCGCAAGCCTGTCG	GATATGGAGCGTATTTGAGCTTCATGTTGC	CAGGTCGACCGCAAGCCTGTCT	GATATGGAGCGTATTTGAGCTTCATGTTGC
LOC_Os05g41290	disease resistance RPP13-like protein 1, putative, expressed	24122910	T	G	N	K	TCATTCCACCCATTAGTTTCCCCACA	TGTCTACAATGATCCAAGAGTAAAGGAGTACTTCCA	AGTCATTCCACCCATTAGTTTCCCAAGC	TGTCTACAATGATCCAAGAGTAAAGGAGTACTTCCA
LOC_Os05g50660	PX domain containing protein, putative, expressed	28979361	A	G	N	D
LOC_Os06g13040	WD domain, G-beta repeat domain containing protein, expressed	7208678	C	A	G	C	CACCTCGTCCTGCACGTCCGA	CCAAGTTGATGTACGGCTCAGGGTTCT	CCACCTCGTCCTGCACGTCCTT	ATTTTATGCTTAACTAGCTTGATGTGATCATGCAAA
LOC_Os06g15170	3-ketoacyl-CoA synthase, putative, expressed	8598272	T	C	I	V	CAGGCTGCAGTTGACGACGAGGAT	CTCGAGCACGCGAGGCAGGT	CAGGCTGCAGTTGACGACGAGTCC	CGGCCACCGTGTACCTCGTGAT
LOC_Os06g19110	cadmium tolerance factor, putative, expressed	10871554	T	C	N	D
LOC_Os06g22020	cytochrome P450, putative	12751175	A	G	M	V	TGCCCCACATCTCCCTCCGAG	CGCCGCCTCAGTGATCCTGG	CTTGCCCCACATCTCCCTCCGTA	CGCCGCCTCAGTGATCCTGG
LOC_Os06g22460	disease resistance protein RPM1, putative, expressed	13056419	T	C	S	G	CATGGTGGTCAGTGTGTGGGGAATTA	CATCTTCAAATGCATCTTTGCTATCGAACC	TGGTGGTCAGTGTGTGGGGAATTG	CATCTTCAAATGCATCTTTGCTATCGAACC
LOC_Os06g23530	pre-mRNA-splicing factor ATP-dependent RNA helicase, putative, expressed	13725000	A	C	D	E	AGTGGCGTGATATCAGGAACGACGAT	ACTTGATTGTCACGAACAGCTTCGATAAGC	AGTGGCGTGATATCAGGAACGAGGTG	GTGTAACCTGGGTTGTTTTCCCTGAACC
LOC_Os06g28124	glycosyltransferase, putative, expressed	15968674	T	C	K	R	CATCGTCGACTTCAACCAGGACAGCTA	ACCACCCGGGAGAACTCCTCGA	TCGTCGACTTCAACCAGGACAGAGG	ACCACCCGGGAGAACTCCTCGA
LOC_Os06g28670	polygalacturonase, putative, expressed	16329889	G	T	V	F	CACGGTCACGTCCGACACCAC	ACCATACAGAACAGCGCCAGGTTCC	GCACGGTCACGTCCGACACAAA	AGAGCACGAACGTGGCGGTGA
LOC_Os06g29700	OsFBD11 - F-box and FBD domain containing protein, expressed	17044919	A	G	H	R	CGTCTTCAGCTGATCGTCCGCA	GGCTTTCGCATGACAAATAACACAGCTAAATA	CGTCTTCAGCTGATCGTCCGCG	GGCTTTCGCATGACAAATAACACAGCTAAATA
LOC_Os06g29844	MATE efflux family protein, putative, expressed	17195755	T	G	S	A	GCCCAGGAGATGATACTGCCGGTC	CTCACATATTTTCTCTGTCCAAGACTCTTCCTGTT	GCCCAGGAGATGATACTGCCGTGA	CAAGCAAATCCGTGTCGCAATTTTG
LOC_Os06g31070	PROLM24 - Prolamin precursor, expressed	18071409	T	A	K	N	CAAGAACCGCAATGACCAGTAGCACCT	GGGAGCAGTCACGCAGGCTACAAC	CAAGAACCGCAATGACCAGTAGCAAGA	AACCCGTGCAATGAGTTCGTGAGG
LOC_Os06g32350	THION12 - Plant thionin family protein precursor	18827854	A	C	N	K	GGACACAACGGTGACAGTCTGAGCTACA	CAATATTTCTGGCTCAATCATTCTTGCCTG	CACAACGGTGACAGTCTGAGCTGCC	CAATATTTCTGGCTCAATCATTCTTGCCTG
LOC_Os06g35850	lectin protein kinase family protein, putative, expressed	20916895	G	C	R	T	GCAAAGCAGTGTCATGACTAGATTAAGAGGGAG	TCCAGGATTTTGACCACCATGGACAT	GCAAAGCAGTGTCATGACTAGATTAAGAGGCTC	TCCAGGATTTTGACCACCATGGACAT
LOC_Os06g37500	cytokinin dehydrogenase precursor, putative	22193618	C	T	V	I	GATCACCGAGAGCCGACATGTGAAC	TGGCGTCCTCACTAGTTACGATGTTTCTTC	GATCACCGAGAGCCGACATGTCATT	TCGTCACTAGCTTCCTCTCTACTGTCCCCTA
LOC_Os06g44820	PPR repeat domain containing protein, putative	27075561	G	A	E	K	ATCAAAGATGCTCAGAGGATCCTACCCG	CAGACACTTAAGCTTTGGCGTAGTAGCTTATCTACC	GATCAAAGATGCTCAGAGGATCCTACCCA	CAGACACTTAAGCTTTGGCGTAGTAGCTTATCTACC
LOC_Os08g10560	histone-like transcription factor and archaeal histone family protein	6216207	A	T	I	N	TGGCGCGATTCGAGACCACA	CTACCACTTCGACCTGAGCGGCAC	ATGGCGCGATTCGAGACCCGT	CCGGGGCTCAACGACAAGCTC
LOC_Os08g12800	glucan endo-1,3-beta-glucosidase precursor, putative, expressed	7587176	T	C	V	A	CATGGCTGCCATCCTCGCAGT	AACATGCTATTTTCATAAAAAGAGATCATGGGACTC	ATGGCTGCCATCCTCGCCCC	AACATGCTATTTTCATAAAAAGAGATCATGGGACTC
LOC_Os08g13870	S-locus lectin protein kinase family protein, putative	8282993	C	G	G	A
LOC_Os08g19694	NB-ARC domain containing protein, expressed	11786501	A	C	D	E	AACAGGATACTGTCCCTGAGCTTCGGT	ATGGGAAGTAGTCACCATCATGCAGCTC	CAGGATACTGTCCCTGAGCTTCGCG	ATGGGAAGTAGTCACCATCATGCAGCTC
LOC_Os08g20020	octicosapeptide/Phox/Bem1p, putative, expressed	11987684	C	T	G	R	CAGCCGGAAGCAAATGGAGTCG	ATCTAATGTCCTCCCCAAAGACCAGCTTC	CCAGCCGGAAGCAAATGGAGTCA	TTGTCCTTATATTTAATAAGCAACGCTTTCAACGA
LOC_Os08g30850	YDG/SRA domain containing protein, expressed	19042526	G	A	G	D	AGTATGCCTCATCAGCCACCGCAC	GCAAATAGTGGTGAATTGCTGGGGTG	AGAGTATGCCTCATCAGCCACCTCGT	CAAATGTGCATCAAATCTTCAGCAAATCTTC
LOC_Os08g30910	YDG/SRA domain containing protein, expressed	19085103	T	C	I	T	TGGCGGGCAAGGACAACCTTCT	AGGTCAACTCTTCGAATCTTCAATGAACCC	TGGCGGGCAAGGACAACCTTTC	GCTCAACTCTGTACATAAATTCGTCACCAACTTC
LOC_Os08g35310	O-methyltransferase, putative	22277158	C	A	G	C	CAGAGCTCTGGTGCCACACTTTCG	CCAATACCATCAACAAGGAGGCGAGATAC	GCAGAGCTCTGGTGCCACACTTTCT	GGTTGATTGGCATGTGTGCTCAGTGT
LOC_Os08g36320	decarboxylase, putative, expressed	22876630	T	C	D	G	CCTTGGTGGCGTTCTCGCTCAAGTA	CAGTACGCGAAGATCTCCCTCTCGG	CTTGGTGGCGTTCTCGCTCAAGAG	CAGTACGCGAAGATCTCCCTCTCGG
LOC_Os08g36760	remorin C-terminal domain containing protein, putative, expressed	23212262	A	C	Y	S	GAACCATACTCATCAGTTTCGTCATCGTGATA	GCAATGACGGAGACGACTGAACTGC	CCATACTCATCAGTTTCGTCATCGTCAGC	AGTACTCCAAGACTAAGCACAAGAAGTACGGGTAAA
LOC_Os08g42930	disease resistance protein RGA1, putative, expressed						AAGTTTGGCCTGATGGAGCGCA	CAAGTCGCCTTCGCAACAACTCAATT	AAGTTTGGCCTGATGGAGCCCG	CAAGTCGCCTTCGCAACAACTCAATT
LOC_Os09g16540	protein kinase, putative, expressed	10153331	A	G	R	G	CTGACAAAGACCGACATCAGCGAGA	GACATGGTTGCCATCCTTCTCCCA	GCTGACAAAGACCGACATCAGCGAAG	GACATGGTTGCCATCCTTCTCCCA
LOC_Os09g17600	membrane protein, putative, expressed	10766714	G	A	R	K	GAGTTGGCATCTCAAACATGATTCATCG	CAATGTGAATATGTGATACATGCTGTACTGGCTT	GGAGTTGGCATCTCAAACATGATTCAAAA	CAATGTGAATATGTGATACATGCTGTACTGGCTT
LOC_Os09g17630	receptor-like protein kinase 2, putative, expressed	10792494	T	C	I	T	TTGAGCCTGCTTGAGGGGCAGAT	TCACTATCCTAAAGATTTAAGCAGAGTGTCCATCTT	TTGAGCCTGCTTGAGGGGCAAAC	TCACTATCCTAAAGATTTAAGCAGAGTGTCCATCTT
LOC_Os09g25620	CPuORF8 - conserved peptide uORFcontaining transcript, expressed	15385777	A	G	L	S	CATCACCGCATCGCAGCTTCAT	ACGGCGGGACCATAAATGCCAT	CATCACCGCATCGCAGCTTGTC	ACGGCGGGACCATAAATGCCAT
LOC_Os09g25890	trehalose-6-phosphate synthase, putative, expressed	15532799	T	A	F	I	CATGTCGACGCCGACGGAGAGTAA	CGCGTCGGGTTTTTCCTCCACT	CATGTCGACGCCGACGGAGAGTAT	GCGCGTCGTCGAGGTGCTCT
LOC_Os09g26300	hypro1, putative, expressed	15891490	A	G	V	A	GGTGGACGCGCAGCTGGTTGT	ACACGACGTAGCCCATCCCGTG	GTGGACGCGCAGCTGGTGAC	CGTGCGTGTCGTTGTACCGCA
LOC_Os09g27570	OsFBA3 - F-box and FBA domain containing protein, expressed	16748987	A	G	F	S	CACAGCAACAAATACAAGGTGGCTAGATGTTT	GCTAGCGTCTCACTGAAAAAGCAAGCAC	CACAGCAACAAATACAAGGTGGCTAGATGTTC	GCTAGCGTCTCACTGAAAAAGCAAGCAC
LOC_Os09g32020	ubiquitin fusion degradation protein, putative, expressed	19117102	C	T	V	I
LOC_Os09g32860	OsFBX336 - F-box domain containing protein, expressed	19591594	C	T	L	F	GGTTGATACACCAATATTGCCTAGCAAAGTCC	TAGAAACCGGTGATCTCCACACTCCG	ATGGTTGATACACCAATATTGCCTAGCAAAGTCT	TAGAAACCGGTGATCTCCACACTCCG
LOC_Os09g33710	Os9bglu33 - beta-glucosidase homologue, expressed	19913544	T	G	N	H
LOC_Os09g34180	Formin, putative, expressed	20182171	T	G	L	R	GAACGAAAGAACAGCGATTGGATCTTAGCT	TTTATCACGAGATTCAAGCATTCAGCATGAT	CGAAAGAACAGCGATTGGATCTTCGTG	TTTATCACGAGATTCAAGCATTCAGCATGAT
LOC_Os09g36900	WD domain, G-beta repeat domain containing protein, expressed						GGCACGAGTCATCATCATTGTCACG	GCCCAACTGAAACTAAAGCCTGCATTCT	GGGCACGAGTCATCATCATTGTCAAA	CCCACTGACATGATAGATTGATAGATTCCTGC
LOC_Os09g37590	OsFBDUF47 - F-box and DUF domain containing protein, expressed						AGTGACTTCCACGACGCCTCGC	CTCTGTGAACTGGATATTAACTTCCAAAAGCTCC	GACGTAAGTGACTTCCACGACGCCTACT	CTCTGTGAACTGGATATTAACTTCCAAAAGCTCC
LOC_Os09g37800	serine/threonine kinase, putative, expressed						CCGGAGTCGCTCAACAGGCAAT	TGGCAGAGCTTTAGCCAGCCGA	CCGGAGTCGCTCAACAGGGAAC	TGGCAGAGCTTTAGCCAGCCGA
LOC_Os09g37880	serine/threonine-protein kinase receptor precursor, putative, expressed						GAACACCAGCGCCATTGTCTTCC	TGCACGGCCAAGAAGCCGTC	CGTCGGTGTCGATGATCGCGTC	ATGAACACCGGCAACCTCGTCG
LOC_Os09g38700	STRUBBELIG-RECEPTOR FAMILY 5 precursor, putative, expressed						AATGCTCCAGTGACTTCATGTTGACCG	TGATAGCTGTGCTTCTTGCAGCTCTGATT	GAATGCTCCAGTGACTTCATGTTGGCTA	TGATAGCTGTGCTTCTTGCAGCTCTGATT
LOC_Os09g38710	HEAT repeat family protein, putative, expressed						GCAGCGCCACCATCCCCATATC	ATGGTTGGTCCCTTCTTGTCTTGCG	GCAGCGCCACCATCCCCATAAT	TCAACAAGATTGCAGACAGGGACACCTAC
LOC_Os09g38850	OsWAK91 - OsWAK receptor-like protein kinase, expressed						GAACACTTTCGAGTGTCATCTCCACCAA	CATTCCAGCTGAACAAACTGGGATAACAAC	ACACTTTCGAGTGTCATCTCCACCCG	CATTCCAGCTGAACAAACTGGGATAACAAC
LOC_Os09g38970	zinc finger family protein, putative, expressed						ACGCTGGAAGGCATTAGGAGGATGA	ACATCTTATGTTCGGGAGAACCGGAGAG	CACGCTGGAAGGCATTAGGAGGAACT	ACATCTTATGTTCGGGAGAACCGGAGAG
LOC_Os09g39620	protein kinase family protein, putative, expressed						CCCTTGTCTCCTCAGCCGGTAGTACTTG	ATGGAAATACAACCGTTGTTGCCTGCT	CCCTTGTCTCCTCAGCCGGTAGTACATA	ATGGAAATACAACCGTTGTTGCCTGCT
LOC_Os11g13650	cellulose synthase, putative, expressed	7469515	G	T	P	H
LOC_Os11g19700	cycloeucalenol cycloisomerase, putative, expressed	11342380	C	A	N	K	CTTGCATGGTTCCAGGTGCAGATC	AGTATCTGTCCGGCTGTCGGCTCA	TGCATGGTTCCAGGTGCAGCAA	CTCCCTAAAACAGGGCGCAACGA
LOC_Os11g24060	permease domain containing protein, putative, expressed	13199356	T	C	V	A	CCGGCGTTCGTCACCATCGT	GCCCTGTCCAAATTCATCAGGGATCT	CCGGCGTTCGTCACCATGTC	GCCCTGTCCAAATTCATCAGGGATCT
LOC_Os11g24180	OsSCP50 - Putative Serine Carboxypeptidase homologue, expressed	13321629	A	T	V	E	CTGGTTCGAGGTGGACGTGGACA	CAGCAAGCTCGAAACTAATCCGGTGAT	TCTGGTTCGAGGTGGACGTGGTTT	ACGCAGGGTCCAGACTCCACCA
LOC_Os11g24770	ankyrin repeat domain containing protein	13648166	T	A	S	C	CGCTGCGTGGAAAGGGCAGA	CGCACTGACCCGCTCATCACTG	ATCGCTGCGTGGAAAGGGCTCT	CGCACTGACCCGCTCATCACTG
LOC_Os11g28950	pollen signalling protein with adenylyl cyclase activity, putative, expressed	16287232	T	C	E	G	GAAGGCACCTCAGTTTGCAACGGT	TGGCTTGTTGCACCCAACTACCTGATAT	GGAAGGCACCTCAGTTTGCAACGAC	TTTGGGTGTTCACTGCCAAATTGGA
LOC_Os12g03554	zinc finger C-x8-C-x5-C-x3-H type family protein	1411478	C	T	R	W	AGGGGTGTCCTTGATTGCATGCC	CCACCATGCGTTGAAGAAGTGGGT	TCATTAGGGGTGTCCTTGATTGCATTGT	CCACCATGCGTTGAAGAAGTGGGT
LOC_Os12g04660	zinc finger, C3HC4 type domain containing protein, expressed	1973059	G	C	T	R	ATGCGAGCAGGGCATCCACG	TCGCCCAGGTAGTCGGACGCT	AATGCGAGCAGGGCATCCACC	TCGCCCAGGTAGTCGGACGCT
LOC_Os12g06740	F-box domain containing protein, expressed	3280174	A	G	I	V	TCCCCGGCCACGAAAGACGTA	CCATGTATCCAATACCTGCGGAAAATCA	CTCCCCGGCCACGAAAGACAAT	CCATGTATCCAATACCTGCGGAAAATCA
LOC_Os12g06980	SAP domain containing protein, expressed	3410207	G	T	Q	K	CCCATGTACTTCTGAATTCACCCCCTG	TTTCTGACAGGCAAAAATCCAGGAAGC	ACCCATGTACTTCTGAATTCACCCGCTT	AAAACGGAGAAGAACTTCAATGGAAATGTCA
LOC_Os12g07800	S-locus-like receptor protein kinase, putative, expressed	3941715	T	C	M	T	CTACACAGAGCAACAAAGGAACGGGAAT	CATATCGCCCACGGCCAAGCT	CACAGAGCAACAAAGGAACGGGGAC	CTCGGCCTCACCTTGCTTCACATC
LOC_Os12g07950	transcriptional regulator Sir2 family protein, putative, expressed	4033132	C	T	R	H	GCAATTCAACTGGCTTACTCCCAGCTC	TGCTCTCCTCATTTGTCCAAATCAGCTTAC	GCAATTCAACTGGCTTACTCCCAGGAT	TGCTCTCCTCATTTGTCCAAATCAGCTTAC
LOC_Os12g09000	phosphomethylpyrimidine kinase/thiaminphosphate pyrophosphorylase, putative,	4709578	T	C	L	S	GCAGATGGTGTCCATGTTGGTCAGTT	ATGCCGCCAATAGCGACCACAG	GCAGATGGTGTCCATGTTGGTCAAAC	TTTCTTGTTTCGGCTACGACACTCGG
LOC_Os12g09710	NBS-LRR disease resistance protein, putative	5128266	T	A	I	N	GACTTCTCCCACAAGCCTAGTGAAGCTATGA	GCGCAAGAGCAAAGATGTGGCTG	TCCCACAAGCCTAGTGAAGCTGGGT	GCGCAAGAGCAAAGATGTGGCTG
LOC_Os12g10180	NBS-LRR type disease resistance protein Rps1-k-2, putative, expressed	5378630	T	G	M	L	CCTCGAGACCAAGTCATCCAGGGTG	CTTCTCCAACACCAGCTCAGAAAGATGC	TCGAGACCAAGTCATCCAGGCCC	CTTCTCCAACACCAGCTCAGAAAGATGC
LOC_Os12g10330	NB-ARC domain containing protein, expressed	5468607	A	G	L	S	GAACCGAACTCTTCACGTTTCGCA	CATCCATTCAGAAAGGAGGAGTTGGTGA	TGTCGAACCGAACTCTTCACGTTTCTTG	TTGGAGCAGCAGTACCAAATATTATGGATGTC
LOC_Os12g10410	NB-ARC domain containing protein, expressed	5508921	G	C	A	G	GTTCAATTGGCAGCCTAGACATACTCCATG	GATTGTAAGGGGCCCTGGAGGTGA	GAGTTCAATTGGCAGCCTAGACATACTCCTTC	GATTGTAAGGGGCCCTGGAGGTGA
LOC_Os12g13100	WW domain containing protein, expressed	7284433	C	T	R	C	CTACCCAGCCAACCGTCGTCCTC	GCAAGCAAGCAAGCACCAACTGC	CTACCCAGCCAACCGTCGTCGAT	GCAAGCAAGCAAGCACCAACTGC
LOC_Os12g15460	pentatricopeptide, putative, expressed						GTTCCAGCATTCCATCAAACGCCT	GCCTGTGGAAAGGCCTGCGAC	TGTTCCAGCATTCCATCAAACAGCC	GCCTGTGGAAAGGCCTGCGAC
